# IL-17C is a driver of damaging inflammation during *Neisseria gonorrhoeae* infection of human Fallopian tube

**DOI:** 10.1101/2022.11.28.518270

**Authors:** Erin M. Garcia, Jonathan D. Lenz, Kathleen T. Hackett, Wilmara Salgado-Pabón, Joseph P. Dillard

## Abstract

The human-restricted pathogen *Neisseria gonorrhoeae* ascends into the upper female reproductive tract to cause damaging inflammation within the Fallopian tubes (salpingitis) and pelvic inflammatory disease (PID), increasing the risk of infertility and life-threatening ectopic pregnancy. The loss of ciliated cells from the epithelium is thought to be both a consequence of inflammation and a cause of the associated adverse sequelae. However, the links between infection, inflammation, and ciliated cell extrusion remain unresolved. With the use of *ex vivo* cultures of human Fallopian tube paired with RNA sequencing we defined the tissue response to gonococcal challenge, identifying cytokine, chemokine, cell adhesion, and apoptosis related transcripts not previously recognized as potentiators of gonococcal PID. Unexpectedly, the cytokine IL-17C was one of the most highly induced genes. Yet, this cytokine has no previous association with gonococcal disease nor any sexually transmitted infection and thus it was selected for further characterization in our model. We show that human Fallopian tubes express the IL-17C receptor (IL-17RE) on the epithelial surface and that treatment with purified IL-17C induces pro-inflammatory cytokine secretion in addition to sloughing of the epithelium and generalized tissue damage. These results demonstrate a previously unrecognized but critical role of IL-17C in the damaging inflammation induced by gonococci in a human explant model of PID.

**Significance:** We performed untargeted transcriptional analysis of the human Fallopian tube response to *Neisseria gonorrhoeae*. Focusing on one upregulated transcript not previously identified in any context of gonococcal infection, we show that the human Fallopian tube secretes the inflammation amplifying cytokine IL-17C in response to *N. gonorrhoeae* challenge. IL-17C treatment of human Fallopian tubes stimulated pro-inflammatory cytokine secretion and was sufficient to elicit epithelial cell pathologies characteristic of pelvic inflammatory disease (sloughing, exfoliation). Thus, we identify IL-17C as a previously unrecognized component of the host response to gonococci that promotes inflammation and tissue damage within the human Fallopian tube.
