## Supplementary File 7 for "IL-17C is a driver of damaging inflammation during *Neisseria gonorrhoeae* infection of human Fallopian tube"

### Sheet: chart_94BF0430A6301652888775294
Category	Term	Count	%	PValue	Genes	List Total	Pop Hits	Pop Total	Fold Enrichment	Bonferroni	Benjamini	FDR
KEGG_PATHWAY	hsa05323:Rheumatoid arthritis	10	22.2222	3.65977e-11	IL1A, CXCL6, CSF2, CCL20, IL1B, CCL3L3, MMP3, CCL3, CCL2, CXCL1	32	93	8142	27.3589	3.33039e-09	1.83699e-09	1.47363e-09
KEGG_PATHWAY	hsa04657:IL-17 signaling pathway	10	22.2222	4.03735e-11	CXCL6, CSF3, CSF2, CCL20, IL1B, MMP3, CCL2, CXCL1, PTGS2, S100A7	32	94	8142	27.0678	3.67399e-09	1.83699e-09	1.47363e-09
KEGG_PATHWAY	hsa04060:Cytokine-cytokine receptor interaction	13	28.8889	3.12234e-10	CXCL6, CSF3, CSF2, CCL4L1, CCL20, CCL3L3, CCL4L2, IL24, CXCL1, IL1A, IL1B, CCL3, CCL2	32	295	8142	11.2125	2.84133e-08	9.47109e-09	7.59768e-09
KEGG_PATHWAY	hsa04061:Viral protein interaction with cytokine and cytokine receptor	9	20	2.43768e-09	CXCL6, CCL4L1, CCL20, CCL4L2, CCL3L3, IL24, CCL3, CCL2, CXCL1	32	100	8142	22.8994	2.21829e-07	5.54573e-08	4.44877e-08
KEGG_PATHWAY	hsa04668:TNF signaling pathway	9	20	6.04207e-09	CXCL6, VCAM1, CSF2, CCL20, IL1B, MMP3, CCL2, CXCL1, PTGS2	32	112	8142	20.4459	5.49828e-07	1.09966e-07	8.82142e-08
KEGG_PATHWAY	hsa04978:Mineral absorption	6	13.3333	2.69066e-06	MT1M, MT1F, MT1G, MT1H, MT1X, MT1E	32	60	8142	25.4437	0.00024482	4.08083e-05	3.27363e-05
KEGG_PATHWAY	hsa04062:Chemokine signaling pathway	8	17.7778	5.91558e-06	CXCL6, CCL4L1, CCL20, CCL4L2, CCL3L3, CCL3, CCL2, CXCL1	32	192	8142	10.6016	0.000538175	7.69026e-05	6.16911e-05
KEGG_PATHWAY	hsa05146:Amoebiasis	6	13.3333	3.66788e-05	SERPINB3, SERPINB4, CSF2, NOS2, IL1B, CXCL1	32	102	8142	14.9669	0.00333227	0.000407288	0.000326725
KEGG_PATHWAY	hsa04064:NF-kappa B signaling pathway	6	13.3333	4.02812e-05	VCAM1, CCL4L1, IL1B, CCL4L2, CXCL1, PTGS2	32	104	8142	14.6791	0.00365895	0.000407288	0.000326725
KEGG_PATHWAY	hsa05417:Lipid and atherosclerosis	7	15.5556	0.000133938	VCAM1, IL1B, CCL3L3, MMP3, CCL3, CCL2, CXCL1	32	215	8142	8.28401	0.0121152	0.00121884	0.000977749
KEGG_PATHWAY	hsa05163:Human cytomegalovirus infection	7	15.5556	0.000171857	CCL4L1, IL1B, CCL4L2, CCL3L3, CCL3, CCL2, PTGS2	32	225	8142	7.91583	0.0155186	0.00142172	0.0011405
KEGG_PATHWAY	hsa05142:Chagas disease	5	11.1111	0.000563286	NOS2, IL1B, CCL3L3, CCL3, CCL2	32	102	8142	12.4724	0.0499812	0.00424382	0.00340439
KEGG_PATHWAY	hsa04620:Toll-like receptor signaling pathway	5	11.1111	0.00060626	CCL4L1, IL1B, CCL4L2, CCL3L3, CCL3	32	104	8142	12.2326	0.0536913	0.00424382	0.00340439
KEGG_PATHWAY	hsa05144:Malaria	4	8.88889	0.000867886	CSF3, VCAM1, IL1B, CCL2	32	50	8142	20.355	0.0759711	0.00564126	0.00452541
KEGG_PATHWAY	hsa05133:Pertussis	4	8.88889	0.00291157	IL1A, CXCL6, NOS2, IL1B	32	76	8142	13.3914	0.233055	0.0171867	0.0137871
KEGG_PATHWAY	hsa05140:Leishmaniasis	4	8.88889	0.00302184	IL1A, NOS2, IL1B, PTGS2	32	77	8142	13.2175	0.240734	0.0171867	0.0137871
KEGG_PATHWAY	hsa04640:Hematopoietic cell lineage	4	8.88889	0.00612385	IL1A, CSF3, CSF2, IL1B	32	99	8142	10.2803	0.42821	0.0318353	0.0255382
KEGG_PATHWAY	hsa04933:AGE-RAGE signaling pathway in diabetic complications	4	8.88889	0.00629708	IL1A, VCAM1, IL1B, CCL2	32	100	8142	10.1775	0.437209	0.0318353	0.0255382
KEGG_PATHWAY	hsa05143:African trypanosomiasis	3	6.66667	0.00860065	VCAM1, IL1B, IDO1	32	37	8142	20.6301	0.544356	0.0411926	0.0330446
KEGG_PATHWAY	hsa05171:Coronavirus disease - COVID-19	5	11.1111	0.0110462	CSF3, CSF2, IL1B, MMP3, CCL2	32	232	8142	5.48357	0.636072	0.0502603	0.0403187
KEGG_PATHWAY	hsa05418:Fluid shear stress and atherosclerosis	4	8.88889	0.015437	IL1A, VCAM1, IL1B, CCL2	32	139	8142	7.32194	0.757249	0.0668935	0.0536618
KEGG_PATHWAY	hsa04623:Cytosolic DNA-sensing pathway	3	6.66667	0.0237235	CCL4L1, IL1B, CCL4L2	32	63	8142	12.1161	0.887506	0.098129	0.0787189
KEGG_PATHWAY	hsa05152:Tuberculosis	4	8.88889	0.0303472	IL1A, NOS2, IL1B, CLEC4E	32	180	8142	5.65417	0.939455	0.120069	0.0963195
