## Supplementary File 6 for "IL-17C is a driver of damaging inflammation during *Neisseria gonorrhoeae* infection of human Fallopian tube"

### Sheet: chart_94BF0430A6301652888649038
Category	Term	Count	%	PValue	Genes	List Total	Pop Hits	Pop Total	Fold Enrichment	Bonferroni	Benjamini	FDR
GOTERM_BP_DIRECT	GO:0030593~neutrophil chemotaxis	9	20	1.123e-11	CXCL6, CCL4L1, CCL20, IL1B, CCL3L3, SAA1, CCL3, CCL2, CXCL1	45	81	19157	47.3012	5.16581e-09	5.16579e-09	4.85135e-09
GOTERM_BP_DIRECT	GO:0006954~inflammatory response	13	28.8889	7.33323e-11	CXCL6, NOS2, TNFAIP6, CCL4L1, CCL20, CCL3L3, CXCL1, PTGS2, IL1A, IL1B, CCL3, CCL2, IDO1	45	403	19157	13.7326	3.37328e-08	1.68664e-08	1.58398e-08
GOTERM_BP_DIRECT	GO:0010273~detoxification of copper ion	6	13.3333	2.16657e-10	MT1M, MT1F, MT1G, MT1H, MT1X, MT1E	45	16	19157	159.642	9.96622e-08	3.32207e-08	3.11986e-08
GOTERM_BP_DIRECT	GO:0045926~negative regulation of growth	6	13.3333	5.73829e-10	MT1M, MT1F, MT1G, MT1H, MT1X, MT1E	45	19	19157	134.435	2.63961e-07	6.59903e-08	6.19735e-08
GOTERM_BP_DIRECT	GO:0071294~cellular response to zinc ion	6	13.3333	2.59533e-09	MT1M, MT1F, MT1G, MT1H, MT1X, MT1E	45	25	19157	102.171	1.19385e-06	2.3877e-07	2.24236e-07
GOTERM_BP_DIRECT	GO:0071280~cellular response to copper ion	6	13.3333	5.76174e-09	MT1M, MT1F, MT1G, MT1H, MT1X, MT1E	45	29	19157	88.0782	2.6504e-06	4.41734e-07	4.14845e-07
GOTERM_BP_DIRECT	GO:0006955~immune response	12	26.6667	7.75705e-09	IL1A, CXCL6, CSF3, CSF2, CCL4L1, CCL20, IL1B, CCL4L2, IFI6, CCL3, CCL2, CLEC4E	45	479	19157	10.665	3.56824e-06	5.09749e-07	4.78721e-07
GOTERM_BP_DIRECT	GO:0071222~cellular response to lipopolysaccharide	9	20	1.01221e-08	IL1A, CXCL6, CSF3, CSF2, NOS2, IL1B, IL24, CCL2, CXCL1	45	189	19157	20.272	4.65615e-06	5.56596e-07	5.22716e-07
GOTERM_BP_DIRECT	GO:0006882~cellular zinc ion homeostasis	6	13.3333	1.14371e-08	MT1M, MT1F, MT1G, MT1H, MT1X, MT1E	45	33	19157	77.402	5.26105e-06	5.56596e-07	5.22716e-07
GOTERM_BP_DIRECT	GO:0070098~chemokine-mediated signaling pathway	7	15.5556	1.20999e-08	CXCL6, CCL4L1, CCL20, CCL3L3, CCL3, CCL2, CXCL1	45	70	19157	42.5711	5.56594e-06	5.56596e-07	5.22716e-07
GOTERM_BP_DIRECT	GO:0048247~lymphocyte chemotaxis	6	13.3333	1.33862e-08	CCL4L1, CCL20, CCL3L3, SAA1, CCL3, CCL2	45	34	19157	75.1255	6.15765e-06	5.59788e-07	5.25714e-07
GOTERM_BP_DIRECT	GO:0071276~cellular response to cadmium ion	6	13.3333	3.56258e-08	MT1M, MT1F, MT1G, MT1H, MT1X, MT1E	45	41	19157	62.2992	1.63877e-05	1.36565e-06	1.28253e-06
GOTERM_BP_DIRECT	GO:0071346~cellular response to interferon-gamma	6	13.3333	3.08127e-06	NOS2, CCL4L1, CCL20, CCL3L3, CCL3, CCL2	45	99	19157	25.8007	0.00141638	0.00010903	0.000102393
GOTERM_BP_DIRECT	GO:0002548~monocyte chemotaxis	5	11.1111	3.36661e-06	CCL4L1, CCL20, CCL3L3, CCL3, CCL2	45	45	19157	47.3012	0.00154745	0.000110617	0.000103884
GOTERM_BP_DIRECT	GO:0070374~positive regulation of ERK1 and ERK2 cascade	7	15.5556	1.22437e-05	IL1A, CCL4L1, CCL20, CCL3L3, CCL3, CCL2, S100A7	45	226	19157	13.1857	0.0056163	0.000375473	0.000352618
GOTERM_BP_DIRECT	GO:0071356~cellular response to tumor necrosis factor	6	13.3333	1.73422e-05	VCAM1, CCL4L1, CCL20, CCL3L3, CCL3, CCL2	45	141	19157	18.1154	0.00794573	0.000498587	0.000468238
GOTERM_BP_DIRECT	GO:0032496~response to lipopolysaccharide	6	13.3333	2.82227e-05	VCAM1, NOS2, IL1B, PTGS2, IDO1, S100A7	45	156	19157	16.3735	0.0128987	0.000763673	0.000717188
GOTERM_BP_DIRECT	GO:0071347~cellular response to interleukin-1	5	11.1111	5.12628e-05	CCL4L1, CCL20, CCL3L3, CCL3, CCL2	45	89	19157	23.9164	0.0233056	0.00131005	0.00123031
GOTERM_BP_DIRECT	GO:2001240~negative regulation of extrinsic apoptotic signaling pathway in absence of ligand	4	8.88889	7.65512e-05	IL1A, CSF2, IL1B, IFI6	45	36	19157	47.3012	0.034602	0.00185334	0.00174053
GOTERM_BP_DIRECT	GO:0006935~chemotaxis	5	11.1111	0.000180104	CXCL6, CCL20, CCL3, CCL2, CXCL1	45	123	19157	17.3053	0.0795157	0.00414239	0.00389025
GOTERM_BP_DIRECT	GO:0048246~macrophage chemotaxis	3	6.66667	0.000395731	SAA1, CCL3, CCL2	45	13	19157	98.241	0.166459	0.0086684	0.00814075
GOTERM_BP_DIRECT	GO:0048245~eosinophil chemotaxis	3	6.66667	0.000685974	CCL4L1, CCL3, CCL2	45	17	19157	75.1255	0.27069	0.0143431	0.01347
GOTERM_BP_DIRECT	GO:0043547~positive regulation of GTPase activity	5	11.1111	0.000862371	CCL4L1, CCL20, CCL3L3, CCL3, CCL2	45	186	19157	11.4438	0.327573	0.0172474	0.0161976
GOTERM_BP_DIRECT	GO:0007267~cell-cell signaling	5	11.1111	0.00185613	CXCL6, TNFAIP6, CCL20, IL1B, CCL3	45	229	19157	9.295	0.574553	0.0355759	0.0334104
GOTERM_BP_DIRECT	GO:0061844~antimicrobial humoral immune response mediated by antimicrobial peptide	4	8.88889	0.00200279	CXCL6, CCL20, CXCL1, S100A7	45	109	19157	15.6224	0.60236	0.0368514	0.0346083
GOTERM_BP_DIRECT	GO:0010575~positive regulation of vascular endothelial growth factor production	3	6.66667	0.0021529	IL1A, IL1B, PTGS2	45	30	19157	42.5711	0.628944	0.0380898	0.0357713
GOTERM_BP_DIRECT	GO:0031663~lipopolysaccharide-mediated signaling pathway	3	6.66667	0.00326274	IL1B, CCL3, CCL2	45	37	19157	34.5171	0.777608	0.0555874	0.0522038
GOTERM_BP_DIRECT	GO:0008285~negative regulation of cell proliferation	6	13.3333	0.00381634	IL1A, IL1B, CCL3L3, IL24, CXCL1, PTGS2	45	457	19157	5.5892	0.827761	0.062697	0.0588807
GOTERM_BP_DIRECT	GO:0043491~protein kinase B signaling	3	6.66667	0.00399387	IL1B, CCL3, CCL2	45	41	19157	31.1496	0.841319	0.0633511	0.0594949
GOTERM_BP_DIRECT	GO:0090362~positive regulation of platelet-derived growth factor production	2	4.44444	0.00458847	SERPINB7, PTGS2	45	2	19157	425.711	0.879433	0.0703565	0.0660739
GOTERM_BP_DIRECT	GO:0019221~cytokine-mediated signaling pathway	4	8.88889	0.00511179	IL1A, CSF3, IL1B, CCL2	45	152	19157	11.2029	0.905339	0.0758524	0.0712353
GOTERM_BP_DIRECT	GO:0001660~fever generation	2	4.44444	0.00687498	IL1A, IL1B	45	3	19157	283.807	0.958139	0.0987906	0.0927773
GOTERM_BP_DIRECT	GO:0071407~cellular response to organic cyclic compound	3	6.66667	0.00708715	IL1B, CCL3, CCL2	45	55	19157	23.2206	0.962058	0.0987906	0.0927773
GOTERM_BP_DIRECT	GO:0001819~positive regulation of cytokine production	3	6.66667	0.010075	IL1A, SAA1, CLEC4E	45	66	19157	19.3505	0.990514	0.136308	0.128011
GOTERM_BP_DIRECT	GO:0031622~positive regulation of fever generation	2	4.44444	0.0114326	IL1B, PTGS2	45	5	19157	170.284	0.994955	0.146083	0.137191
GOTERM_BP_DIRECT	GO:0033092~positive regulation of immature T cell proliferation in thymus	2	4.44444	0.0114326	IL1A, IL1B	45	5	19157	170.284	0.994955	0.146083	0.137191
GOTERM_BP_DIRECT	GO:0043615~astrocyte cell migration	2	4.44444	0.0137038	CCL3, CCL2	45	6	19157	141.904	0.998249	0.170371	0.160001
GOTERM_BP_DIRECT	GO:0042742~defense response to bacterium	4	8.88889	0.0155755	CXCL6, NOS2, CCL20, CLEC4E	45	229	19157	7.436	0.999269	0.183653	0.172474
GOTERM_BP_DIRECT	GO:0031394~positive regulation of prostaglandin biosynthetic process	2	4.44444	0.0159698	IL1B, PTGS2	45	7	19157	121.632	0.999392	0.183653	0.172474
GOTERM_BP_DIRECT	GO:0035234~ectopic germ cell programmed cell death	2	4.44444	0.0159698	IL1A, IL1B	45	7	19157	121.632	0.999392	0.183653	0.172474
GOTERM_BP_DIRECT	GO:0007165~signal transduction	8	17.7778	0.0194811	CXCL6, TNFAIP6, CCL20, IL1B, IL24, CCL2, CXCL1, OLFM4	45	1211	19157	2.81229	0.999883	0.218298	0.205011
GOTERM_BP_DIRECT	GO:0030728~ovulation	2	4.44444	0.0204866	TNFAIP6, PTGS2	45	9	19157	94.6025	0.999927	0.218298	0.205011
GOTERM_BP_DIRECT	GO:0050999~regulation of nitric-oxide synthase activity	2	4.44444	0.0204866	IL1A, IL1B	45	9	19157	94.6025	0.999927	0.218298	0.205011
GOTERM_BP_DIRECT	GO:0030335~positive regulation of cell migration	4	8.88889	0.0208807	SERPINB3, TNFAIP6, IL1B, CCL3	45	256	19157	6.65174	0.999939	0.218298	0.205011
GOTERM_BP_DIRECT	GO:0032755~positive regulation of interleukin-6 production	3	6.66667	0.0225495	IL1A, NOS2, IL1B	45	101	19157	12.6449	0.999972	0.230506	0.216476
GOTERM_BP_DIRECT	GO:0032308~positive regulation of prostaglandin secretion	2	4.44444	0.0249832	IL1A, IL1B	45	11	19157	77.402	0.999991	0.249832	0.234625
GOTERM_BP_DIRECT	GO:0000165~MAPK cascade	3	6.66667	0.027772	IL1B, CCL3, CCL2	45	113	19157	11.3021	0.999998	0.271811	0.255266
GOTERM_BP_DIRECT	GO:0010466~negative regulation of peptidase activity	2	4.44444	0.0316903	SERPINB3, SERPINB4	45	14	19157	60.8159	1	0.303698	0.285212
GOTERM_BP_DIRECT	GO:0008284~positive regulation of cell proliferation	5	11.1111	0.0336766	SERPINB3, CSF3, CSF2, IL1B, IL24	45	534	19157	3.98606	1	0.316147	0.296904
GOTERM_BP_DIRECT	GO:0090280~positive regulation of calcium ion import	2	4.44444	0.0383522	CCL3, CCL2	45	17	19157	50.0837	1	0.33927	0.318619
GOTERM_BP_DIRECT	GO:0033280~response to vitamin D	2	4.44444	0.0383522	CYP24A1, PTGS2	45	17	19157	50.0837	1	0.33927	0.318619
GOTERM_BP_DIRECT	GO:0030224~monocyte differentiation	2	4.44444	0.0383522	CSF2, MT1G	45	17	19157	50.0837	1	0.33927	0.318619
GOTERM_BP_DIRECT	GO:0043011~myeloid dendritic cell differentiation	2	4.44444	0.0427686	CSF2, UBD	45	19	19157	44.8117	1	0.371199	0.348605
GOTERM_BP_DIRECT	GO:0010951~negative regulation of endopeptidase activity	3	6.66667	0.0470657	SERPINB3, SERPINB4, SERPINB7	45	151	19157	8.45784	1	0.40093	0.376526
GOTERM_BP_DIRECT	GO:0008360~regulation of cell shape	3	6.66667	0.048187	CCL3, CCL2, RND1	45	153	19157	8.34728	1	0.403018	0.378487
