## Supplementary File 8 for "IL-17C is a driver of damaging inflammation during *Neisseria gonorrhoeae* infection of human Fallopian tube"

### Sheet: chart_84D5D829CD331652823823636
Category	Term	Count	%	PValue	Genes	List Total	Pop Hits	Pop Total	Fold Enrichment	Bonferroni	Benjamini	FDR
GOTERM_BP_DIRECT	GO:0098609~cell-cell adhesion	4	28.5714	0.000149434	LAMA5, CDH5, CD93, PKP1	12	190	19157	33.6088	0.0520954	0.0534974	0.053348
GOTERM_BP_DIRECT	GO:1901201~regulation of extracellular matrix assembly	2	14.2857	0.00229501	NOTCH1, TIE1	12	4	19157	798.208	0.560694	0.246495	0.245806
GOTERM_BP_DIRECT	GO:0010628~positive regulation of gene expression	4	28.5714	0.00262394	CDH5, BMP2, NOTCH1, PKP1	12	509	19157	12.5455	0.609609	0.246495	0.245806
GOTERM_BP_DIRECT	GO:0009887~animal organ morphogenesis	3	21.4286	0.00275413	LAMA5, BMP2, HSPG2	12	139	19157	34.455	0.627433	0.246495	0.245806
GOTERM_BP_DIRECT	GO:0001701~in utero embryonic development	3	21.4286	0.00604975	BMP2, NOTCH1, TIE1	12	208	19157	23.0252	0.886095	0.269561	0.268808
GOTERM_BP_DIRECT	GO:0055008~cardiac muscle tissue morphogenesis	2	14.2857	0.00629977	BMP2, NOTCH1	12	11	19157	290.258	0.895905	0.269561	0.268808
GOTERM_BP_DIRECT	GO:0048711~positive regulation of astrocyte differentiation	2	14.2857	0.00629977	BMP2, NOTCH1	12	11	19157	290.258	0.895905	0.269561	0.268808
GOTERM_BP_DIRECT	GO:0003181~atrioventricular valve morphogenesis	2	14.2857	0.00687068	BMP2, NOTCH1	12	12	19157	266.069	0.915262	0.269561	0.268808
GOTERM_BP_DIRECT	GO:0070374~positive regulation of ERK1 and ERK2 cascade	3	21.4286	0.00710471	BMP2, NOTCH1, LRP1	12	226	19157	21.1914	0.922118	0.269561	0.268808
GOTERM_BP_DIRECT	GO:0060317~cardiac epithelial to mesenchymal transition	2	14.2857	0.00801161	BMP2, NOTCH1	12	14	19157	228.06	0.943849	0.269561	0.268808
GOTERM_BP_DIRECT	GO:0001525~angiogenesis	3	21.4286	0.00843394	ANPEP, TIE1, HSPG2	12	247	19157	19.3897	0.951788	0.269561	0.268808
GOTERM_BP_DIRECT	GO:0030335~positive regulation of cell migration	3	21.4286	0.00903555	CDH5, BMP2, NOTCH1	12	256	19157	18.708	0.961204	0.269561	0.268808
GOTERM_BP_DIRECT	GO:0003203~endocardial cushion morphogenesis	2	14.2857	0.0102899	BMP2, NOTCH1	12	18	19157	177.38	0.975347	0.283368	0.282576
GOTERM_BP_DIRECT	GO:0010629~negative regulation of gene expression	3	21.4286	0.0128763	BMP2, NOTCH1, LRP1	12	308	19157	15.5495	0.990339	0.329265	0.328345
GOTERM_BP_DIRECT	GO:0003180~aortic valve morphogenesis	2	14.2857	0.0182265	NOTCH1, TIE1	12	32	19157	99.776	0.998619	0.435006	0.433791
GOTERM_BP_DIRECT	GO:0009888~tissue development	2	14.2857	0.0199197	LAMA5, HSPG2	12	35	19157	91.2238	0.999256	0.43547	0.434254
GOTERM_BP_DIRECT	GO:0007043~cell-cell junction assembly	2	14.2857	0.0221731	CDH5, PKP1	12	39	19157	81.8675	0.999674	0.43547	0.434254
GOTERM_BP_DIRECT	GO:0030513~positive regulation of BMP signaling pathway	2	14.2857	0.023298	CDH5, NOTCH1	12	41	19157	77.874	0.999784	0.43547	0.434254
GOTERM_BP_DIRECT	GO:0001658~branching involved in ureteric bud morphogenesis	2	14.2857	0.023298	LAMA5, BMP2	12	41	19157	77.874	0.999784	0.43547	0.434254
GOTERM_BP_DIRECT	GO:0016339~calcium-dependent cell-cell adhesion via plasma membrane cell adhesion molecules	2	14.2857	0.0244218	CDH5, PCDH12	12	43	19157	74.2519	0.999857	0.43547	0.434254
GOTERM_BP_DIRECT	GO:0001837~epithelial to mesenchymal transition	2	14.2857	0.0255444	BMP2, NOTCH1	12	45	19157	70.9519	0.999905	0.43547	0.434254
GOTERM_BP_DIRECT	GO:0008285~negative regulation of cell proliferation	3	21.4286	0.0270844	CDH5, BMP2, NOTCH1	12	457	19157	10.4798	0.999946	0.440738	0.439507
GOTERM_BP_DIRECT	GO:0042475~odontogenesis of dentin-containing tooth	2	14.2857	0.0333696	LAMA5, BMP2	12	59	19157	54.1158	0.999995	0.519406	0.517955
GOTERM_BP_DIRECT	GO:0006909~phagocytosis	2	14.2857	0.0378155	LRP1, CD93	12	67	19157	47.6542	0.999999	0.564082	0.562506
GOTERM_BP_DIRECT	GO:0006898~receptor-mediated endocytosis	2	14.2857	0.0411377	LRP1, HSPG2	12	73	19157	43.7374	1	0.574045	0.572442
GOTERM_BP_DIRECT	GO:0032092~positive regulation of protein binding	2	14.2857	0.0416904	BMP2, LRP1	12	74	19157	43.1464	1	0.574045	0.572442
GOTERM_BP_DIRECT	GO:0030324~lung development	2	14.2857	0.0504941	LAMA5, NOTCH1	12	90	19157	35.4759	1	0.669515	0.667645
GOTERM_BP_DIRECT	GO:0030154~cell differentiation	3	21.4286	0.0536274	NOTCH1, ANPEP, HSPG2	12	664	19157	7.21273	1	0.685665	0.68375
GOTERM_BP_DIRECT	GO:0007219~Notch signaling pathway	2	14.2857	0.0624792	BMP2, NOTCH1	12	112	19157	28.5074	1	0.771295	0.76914
GOTERM_BP_DIRECT	GO:0016525~negative regulation of angiogenesis	2	14.2857	0.0700343	TIE1, HSPG2	12	126	19157	25.3399	1	0.835742	0.833408
GOTERM_BP_DIRECT	GO:0090090~negative regulation of canonical Wnt signaling pathway	2	14.2857	0.0796666	BMP2, NOTCH1	12	144	19157	22.1725	1	0.920021	0.917451
GOTERM_BP_DIRECT	GO:0045766~positive regulation of angiogenesis	2	14.2857	0.0886804	CDH5, TIE1	12	161	19157	19.8313	1	0.992112	0.989341
GOTERM_BP_DIRECT	GO:0007156~homophilic cell adhesion via plasma membrane adhesion molecules	2	14.2857	0.0934199	CDH5, PCDH12	12	170	19157	18.7814	1	1	1
GOTERM_BP_DIRECT	GO:0007411~axon guidance	2	14.2857	0.0997043	LAMA5, NOTCH1	12	182	19157	17.543	1	1	1
