## Supplementary File 3 for "IL-17C is a driver of damaging inflammation during *Neisseria gonorrhoeae* infection of human Fallopian tube"

### Sheet: chart_8F9A034EE6141652726359442
Category	Term	Count	%	PValue	Genes	List Total	Pop Hits	Pop Total	Fold Enrichment	Bonferroni	Benjamini	FDR
GOTERM_BP_DIRECT	GO:0006954~inflammatory response	59	26.2222	5.58287e-48	SERPINA3, CXCL6, CXCL9, CD40, IL1RN, CSF1, TNFAIP6, CCL4L1, TNFAIP3, CXCL1, CXCL3, TNF, CXCL2, CXCL5, CX3CL1, ZC3H12A, CCRL2, NFKBIZ, BDKRB1, CCR7, GBP5, RIPK2, IL1A, HCK, ADORA2A, IL23A, IL1B, NINJ1, S100A9, CHST2, IDO1, TLR2, SEMA7A, CCL3L3, PTAFR, PTGS2, CCL8, CCL7, IRAK2, CCL5, CCL4, CCL3, CCL2, NLRP3, CCL22, NOS2, CCL20, SELE, NFKB1, CXCL10, BMP2, CXCL11, IL6, VNN1, TNIP1, TNIP3, IL2RA, PTX3…	215	403	19157	13.0448	9.92634e-45	9.92634e-45	9.23965e-45
GOTERM_BP_DIRECT	GO:0007165~signal transduction	41	18.2222	5.28962e-10	CD274, CXCL6, IL1RN, CXCL9, IL20, TNFAIP6, IL24, CSF2RB, CXCL1, TNFRSF11B, RASGRP1, CXCL5, CCL8, CCL7, PLAU, CCL4, NAMPT, CCL2, NLRP3, IL10, IL32, IL11, CCL22, TSLP, CCL20, TNFSF15, RIPK2, MX1, IL19, OLFM4, NFKB1, NFKB2, CXCL10, CXCL11, IL23A, IL1B, TNFSF8, LTB, IL7R, PTGES, TLR2	215	1211	19157	3.01668	9.40494e-07	3.61729e-08	3.36705e-08
GOTERM_BP_DIRECT	GO:0006955~immune response	40	17.7778	1.10707e-22	CD274, CXCL6, CSF3, SEMA7A, IL1RN, CCL4L1, CCL4L2, PTAFR, IFI6, TNF, CXCL2, IFI44L, CXCL5, CX3CL1, CCL8, CCL5, CCRL2, CCL4, CCL3, CCL2, CCR7, IKBKE, IL10, IL32, CCL22, CCL20, TNFSF15, LIF, IFI44, IL19, IL1A, IL7, IL1B, IL2RA, TNFSF8, LTB, DEFB4A, CLEC4E, IL7R, TLR2	215	479	19157	7.4407	1.96838e-19	4.92095e-20	4.58052e-20
GOTERM_BP_DIRECT	GO:0045944~positive regulation of transcription from RNA polymerase II promoter	31	13.7778	2.27406e-05	CSF3, CD40, NOD2, TNF, CX3CL1, IL4I1, ZC3H12A, NAMPT, STAT4, NLRP3, IL10, IL11, DDX58, RIPK2, LIF, INHBA, NFKB1, NFKB2, MMP12, NFKBIA, IL1A, CXCL10, BMP2, IL6, TNIP1, IL23A, IRF1, IL1B, TNIP3, TNFSF8, TLR2	215	1185	19157	2.33095	0.0396268	0.00084235	0.000784078
GOTERM_BP_DIRECT	GO:0006915~apoptotic process	30	13.3333	1.54003e-11	TNFAIP8, TNFRSF6B, BCL2A1, IL24, IFI6, PRF1, TNFAIP3, TNFRSF11B, ZC3H12A, NLRP3, IER3, TNFSF15, RIPK2, TNFRSF9, MX1, GZMB, IL19, TRAF1, ALOX15B, NFKB1, NFKBIA, IL1A, ADORA2A, IRF1, IL1B, IL2RA, XAF1, S100A9, BIRC3, TLR2	215	582	19157	4.5929	2.73818e-08	1.44115e-09	1.34145e-09
GOTERM_BP_DIRECT	GO:0071222~cellular response to lipopolysaccharide	29	12.8889	1.61936e-23	CD274, CXCL6, CSF3, CXCL9, CD40, IL24, SERPINE1, TNFAIP3, CXCL1, NOD2, CXCL3, TNF, CXCL2, CXCL5, ICAM1, ZC3H12A, CCL2, NLRP3, IL10, NOS2, NFKB1, IL1A, CXCL10, CXCL11, IL6, TNIP1, IL1B, TNIP3, CMPK2	215	189	19157	13.6718	2.87922e-20	9.59742e-21	8.93348e-21
GOTERM_BP_DIRECT	GO:0045087~innate immune response	27	12	1.67884e-09	CSF1, IFI6, NOD2, TREM1, IFIT3, OASL, IFIH1, HERC5, NLRP3, PI3, SLAMF1, RSAD2, DDX58, RIPK2, MX2, MX1, HCK, VNN1, OAS1, OAS2, IL23A, OAS3, PTX3, TRIM31, CLEC4E, S100A9, TLR2	215	578	19157	4.16222	2.98496e-06	1.06544e-07	9.91737e-08
GOTERM_BP_DIRECT	GO:0007267~cell-cell signaling	26	11.5556	8.05432e-18	CXCL6, CXCL9, TNFAIP6, CXCL5, CX3CL1, CCL8, CCL7, CCL5, CCL4, NAMPT, CCL3, CCL22, CCL20, INHBA, EREG, CXCL10, BMP2, GJB2, CXCL11, ADORA2A, IL7, IL1B, TNFSF8, LTB, S100A9, IL17C	215	229	19157	10.1164	1.43206e-14	2.0458e-15	1.90427e-15
GOTERM_BP_DIRECT	GO:0051607~defense response to virus	25	11.1111	3.84315e-17	CXCL9, CD40, IFI6, PRF1, IFIT1, IFI44L, IFIT3, OASL, IFIH1, HERC5, ZC3H12A, GBP1, GBP3, RSAD2, DDX58, MX2, MX1, ISG15, IL6, OAS1, OAS2, IL23A, IRF1, OAS3, TLR2	215	220	19157	10.1253	6.83313e-14	7.63769e-15	7.10932e-15
GOTERM_BP_DIRECT	GO:0030593~neutrophil chemotaxis	23	10.2222	7.75227e-25	CXCL6, CXCL9, CCL22, CCL4L1, CCL20, CCL3L3, CXCL1, CXCL3, TREM1, CXCL2, CXCL5, CX3CL1, CXCL10, CXCL11, CCL8, CCL7, IL1B, CCL5, CCL4, CCL3, SAA1, CCL2, S100A9	215	81	19157	25.3007	1.37835e-21	6.89177e-22	6.41501e-22
GOTERM_BP_DIRECT	GO:0009615~response to virus	21	9.33333	7.82834e-19	BATF3, CCL22, RSAD2, DDX58, MX2, MX1, IFI44, ISG15, IRAK3, IFIT1, TNF, IFIT3, OASL, IFIH1, CCL8, OAS1, OAS2, OAS3, CCL5, CCL4, DUOX2	215	111	19157	16.8572	1.39188e-15	2.3198e-16	2.15932e-16
GOTERM_BP_DIRECT	GO:0070374~positive regulation of ERK1 and ERK2 cascade	21	9.33333	1.04163e-12	SEMA7A, CCL22, CCL4L1, CCL20, RIPK2, CCL3L3, NOD2, RASGRP1, TNF, CX3CL1, ICAM1, IL1A, BMP2, CCL8, CCL7, CCL5, CCL4, CCL3, CCL2, CCR7, SLAMF1	215	226	19157	8.27942	1.85198e-09	1.23468e-10	1.14927e-10
GOTERM_BP_DIRECT	GO:0008285~negative regulation of cell proliferation	21	9.33333	2.20712e-07	IL10, CCL3L3, TNFRSF9, IL24, LIF, CXCL1, INHBA, SSTR2, PTGS2, SOD2, ALOX15B, IFIT3, EREG, IL1A, BMP2, IL6, ADORA2A, IL1B, IRF1, PTGES, TLR2	215	457	19157	4.09442	0.00039235	1.1542e-05	1.07435e-05
GOTERM_BP_DIRECT	GO:0007186~G-protein coupled receptor signaling pathway	21	9.33333	0.00458443	CXCL9, CCL22, CCL4L1, CCL20, CCL3L3, PTAFR, CXCL1, CX3CL1, HCAR2, CXCL10, CCL8, ADORA2A, CCL7, CCL5, CCRL2, CCL4, CCL3, CCL2, BDKRB1, CCR7, DEFB4A	215	943	19157	1.98425	0.999717	0.0617509	0.0574791
GOTERM_BP_DIRECT	GO:0070098~chemokine-mediated signaling pathway	20	8.88889	1.36635e-21	CXCL6, CXCL9, CCL22, CCL4L1, CCL20, CCL3L3, CXCL1, CXCL3, CXCL2, CXCL5, CX3CL1, CXCL10, CXCL11, CCL8, CCL7, CCL5, CCRL2, CCL4, CCL3, CCL2	215	70	19157	25.4578	2.42937e-18	4.85873e-19	4.52261e-19
GOTERM_BP_DIRECT	GO:0006935~chemotaxis	20	8.88889	1.20993e-16	CXCL6, CXCL9, CCL22, CCL20, PTAFR, CXCL1, CXCL2, CXCL5, CX3CL1, CXCL10, CXCL11, CCL8, CCL7, PLAU, CCL5, CCRL2, CCL3, CCL2, CCR7, DEFB4A	215	123	19157	14.4882	1.97398e-13	2.15125e-14	2.00243e-14
GOTERM_BP_DIRECT	GO:0071346~cellular response to interferon-gamma	19	8.44444	3.8661e-17	GBP5, CCL22, NOS2, CCL4L1, CCL20, CCL3L3, TNF, CX3CL1, ICAM1, CCL8, CCL7, CCL5, CCL4, CCL3, CCL2, GBP1, GBP4, GBP3, TLR2	215	99	19157	17.1004	6.87392e-14	7.63769e-15	7.10932e-15
GOTERM_BP_DIRECT	GO:0008284~positive regulation of cell proliferation	19	8.44444	3.30111e-05	SERPINB3, IL11, CSF3, TSLP, CSF1, IL24, HILPDA, LIF, CXCL5, CX3CL1, EREG, CXCL10, HCK, IL6, IL7, IL1B, NAMPT, IL7R, SLAMF1	215	534	19157	3.17031	0.0570054	0.00113772	0.00105902
GOTERM_BP_DIRECT	GO:0071356~cellular response to tumor necrosis factor	18	8	3.6307e-13	CD40, VCAM1, CCL22, CCL4L1, CCL20, CCL3L3, CX3CL1, NFKB1, ICAM1, CCL8, CCL7, CCL5, CCL4, ZC3H12A, CCL3, CCL2, GBP1, GBP3	215	141	19157	11.3748	6.4549e-10	4.61099e-11	4.29201e-11
GOTERM_BP_DIRECT	GO:0071347~cellular response to interleukin-1	17	7.55556	2.85855e-15	CD40, CCL22, CCL4L1, CCL20, CCL3L3, CX3CL1, NFKB1, ICAM1, CCL8, CCL7, CCL5, CCL4, ZC3H12A, CCL3, CCL2, GBP1, GBP3	215	89	19157	17.0195	5.13234e-12	4.62046e-13	4.30082e-13
GOTERM_BP_DIRECT	GO:0032496~response to lipopolysaccharide	17	7.55556	2.24162e-11	VCAM1, NOS2, GCH1, IRAK3, CSF2RB, PTGS2, SOD2, SELE, NFKB2, GJB2, IL1B, BDKRB1, CCR7, S100A9, PTGES, IDO1, TLR2	215	156	19157	9.70987	3.9856e-08	1.9928e-09	1.85494e-09
GOTERM_BP_DIRECT	GO:0019221~cytokine-mediated signaling pathway	16	7.11111	1.67392e-10	CSF3, EBI3, IRAK3, CSF2RB, CX3CL1, EREG, IL1A, HCK, IL6, IRAK2, IL7, IL1B, STAT4, CCL2, IL7R, DUOX2	215	152	19157	9.37919	2.97623e-07	1.41725e-08	1.31921e-08
GOTERM_BP_DIRECT	GO:0010628~positive regulation of gene expression	16	7.11111	0.000628696	IL32, CSF1, DDX58, LIF, INHBA, TNF, IL1A, BMP2, IL6, C1QTNF1, IL1B, ZC3H12A, CCL3, IL7R, CNGB1, TLR2	215	509	19157	2.80086	0.673123	0.0129979	0.0120987
GOTERM_BP_DIRECT	GO:0043066~negative regulation of apoptotic process	16	7.11111	0.000707059	IL10, TNFAIP8, TNFRSF6B, SERPINB2, TSLP, BCL2A1, IFI6, SOD2, CX3CL1, IFIT3, NFKB1, HCK, IL6, IL7, IER3, BIRC3	215	515	19157	2.76823	0.715663	0.0142858	0.0132975
GOTERM_BP_DIRECT	GO:0006952~defense response	15	6.66667	2.01747e-13	IL32, CXCL6, CXCL9, MX2, MX1, TAP1, INHBA, NOD2, CXCL2, CXCL5, CX3CL1, TNIP1, STAT4, NLRP3, DUOX2	215	79	19157	16.9182	3.58672e-10	2.75928e-11	2.56839e-11
GOTERM_BP_DIRECT	GO:0032760~positive regulation of tumor necrosis factor production	14	6.22222	1.86874e-10	DDX58, RIPK2, PTAFR, NOD2, RASGRP1, IFIH1, IL1A, IL6, OAS1, IL23A, OAS2, OAS3, CCL3, TLR2	215	106	19157	11.7682	3.32262e-07	1.51028e-08	1.4058e-08
GOTERM_BP_DIRECT	GO:0061844~antimicrobial humoral immune response mediated by antimicrobial peptide	14	6.22222	2.66626e-10	CXCL6, CXCL9, CCL22, TSLP, CCL20, CXCL1, CXCL3, CXCL2, CXCL5, CXCL10, CXCL11, CCL8, DEFB4A, S100A9	215	109	19157	11.4443	4.7406e-07	2.06113e-08	1.91855e-08
GOTERM_BP_DIRECT	GO:0043547~positive regulation of GTPase activity	14	6.22222	1.7899e-07	CD40, CCL22, CCL4L1, CCL20, CCL3L3, RASGRP1, CX3CL1, ICAM1, CCL8, CCL7, CCL5, CCL4, CCL3, CCL2	215	186	19157	6.70663	0.000318193	9.64375e-06	8.9766e-06
GOTERM_BP_DIRECT	GO:0007155~cell adhesion	14	6.22222	0.00931687	IL32, SIGLEC14, VCAM1, TNFAIP6, OLFM4, SELE, CX3CL1, ICAM1, HCK, NINJ1, CCL4, CCL2, SLAMF7, SLAMF1	215	552	19157	2.25984	1	0.109705	0.102115
GOTERM_BP_DIRECT	GO:0032755~positive regulation of interleukin-6 production	13	5.77778	1.38144e-09	TSLP, NOS2, DDX58, RIPK2, PTAFR, NOD2, TNF, EREG, IFIH1, IL1A, IL6, IL1B, TLR2	215	101	19157	11.4686	2.4562e-06	9.09706e-08	8.46774e-08
GOTERM_BP_DIRECT	GO:0050729~positive regulation of inflammatory response	13	5.77778	1.73779e-09	TSLP, SERPINE1, TNF, CX3CL1, NFKBIA, TNIP1, IL23A, IL1B, NFKBIZ, NINJ1, CCL3, S100A9, TLR2	215	103	19157	11.2459	3.08978e-06	1.06544e-07	9.91737e-08
GOTERM_BP_DIRECT	GO:0051092~positive regulation of NF-kappaB transcription factor activity	13	5.77778	2.50793e-07	CD40, RIPK2, IRAK3, TRAF1, NOD2, TNF, CX3CL1, ICAM1, IRAK2, IL1B, NLRP3, S100A9, TLR2	215	160	19157	7.23956	0.000445811	1.27403e-05	1.18589e-05
GOTERM_BP_DIRECT	GO:0048247~lymphocyte chemotaxis	12	5.33333	5.9658e-14	CCL8, CCL22, CCL7, CCL4L1, CCL20, CCL5, CCL3L3, CCL4, SAA1, CCL3, CCL2, CX3CL1	215	34	19157	31.4479	1.06003e-10	8.83932e-12	8.22783e-12
GOTERM_BP_DIRECT	GO:0002548~monocyte chemotaxis	12	5.33333	1.90122e-12	IL6, CCL8, CCL22, CCL7, CCL4L1, CCL20, CCL5, CCL3L3, CCL4, CCL3, CCL2, CX3CL1	215	45	19157	23.7606	3.38043e-09	2.11273e-10	1.96657e-10
GOTERM_BP_DIRECT	GO:0045071~negative regulation of viral genome replication	12	5.33333	2.47444e-12	IFIH1, RSAD2, OAS1, TNIP1, OAS2, CCL5, OAS3, MX1, ISG15, IFIT1, TNF, OASL	215	46	19157	23.2441	4.3996e-09	2.58797e-10	2.40894e-10
GOTERM_BP_DIRECT	GO:0042742~defense response to bacterium	12	5.33333	5.57625e-05	IL10, CXCL6, OAS1, NOS2, OAS2, CCL20, OAS3, ISG15, NOD2, DEFB4A, CLEC4E, S100A9	215	229	19157	4.66912	0.0943917	0.0017394	0.00161907
GOTERM_BP_DIRECT	GO:0030335~positive regulation of cell migration	12	5.33333	0.000150034	SERPINB3, CD274, SEMA7A, BMP2, CCL7, TNFAIP6, CSF1, PLAU, CCL5, IL1B, CCL3, SOD2	215	256	19157	4.17667	0.234159	0.00403951	0.00376006
GOTERM_BP_DIRECT	GO:0031663~lipopolysaccharide-mediated signaling pathway	11	4.88889	6.56288e-12	NFKBIA, HCK, IRAK2, RIPK2, CCL5, IL1B, PTAFR, CCL3, CCL2, TNF, TLR2	215	37	19157	26.4899	1.16688e-08	6.48266e-10	6.0342e-10
GOTERM_BP_DIRECT	GO:0098586~cellular response to virus	11	4.88889	4.62613e-10	MMP12, IFIH1, CXCL10, IL6, OAS1, CCL5, ZC3H12A, IFI6, NLRP3, IKBKE, NFKB1	215	55	19157	17.8205	8.22525e-07	3.2901e-08	3.06249e-08
GOTERM_BP_DIRECT	GO:0030198~extracellular matrix organization	11	4.88889	1.16444e-05	MMP12, MMP1, MMP3, SLC39A8, TNFRSF11B, PTX3, TNF, RXFP1, ADAMTS9, MMP10, NFKB2	215	158	19157	6.20333	0.020491	0.000466345	0.000434084
GOTERM_BP_DIRECT	GO:0043123~positive regulation of I-kappaB kinase/NF-kappaB signaling	11	4.88889	5.93803e-05	IL1A, CD40, RIPK2, IL1B, UBD, CCR7, NOD2, TNF, IKBKE, CX3CL1, BIRC3	215	191	19157	5.13155	0.100199	0.00178946	0.00166567
GOTERM_BP_DIRECT	GO:0031640~killing of cells of other organism	10	4.44444	8.25282e-08	CXCL10, CXCL11, CXCL9, CCL8, CCL22, CCL20, CXCL1, DEFB4A, CXCL3, CXCL2	215	70	19157	12.7289	0.000146724	4.58548e-06	4.26826e-06
GOTERM_BP_DIRECT	GO:0001666~response to hypoxia	10	4.44444	0.000196706	IL1A, ALAS2, BMP2, VCAM1, NOS2, PLAU, SLC11A2, SOD2, TNF, TLR2	215	180	19157	4.95013	0.295155	0.00492596	0.00458518
GOTERM_BP_DIRECT	GO:0007568~aging	10	4.44444	0.000293942	IL10, GJB2, VCAM1, BCL2A1, KYNU, NAMPT, SOD2, PTGS2, CX3CL1, NFKB2	215	190	19157	4.6896	0.407086	0.00715931	0.00666403
GOTERM_BP_DIRECT	GO:0032728~positive regulation of interferon-beta production	9	4	1.81184e-08	IFIH1, OAS1, DDX58, OAS2, RIPK2, IRF1, OAS3, ISG15, TLR2	215	42	19157	19.0934	3.2214e-05	1.07382e-06	9.9953e-07
GOTERM_BP_DIRECT	GO:0032735~positive regulation of interleukin-12 production	9	4	2.20474e-08	CD40, IL23A, RIPK2, IRF1, CCR7, LTB, NOD2, IDO1, TLR2	215	43	19157	18.6493	3.91995e-05	1.26453e-06	1.17705e-06
GOTERM_BP_DIRECT	GO:0042531~positive regulation of tyrosine phosphorylation of STAT protein	9	4	9.91196e-07	IL6, CD40, IL20, TSLP, IL23A, CCL5, IL24, LIF, TNF	215	69	19157	11.622	0.0017608	4.89541e-05	4.55675e-05
GOTERM_BP_DIRECT	GO:0050727~regulation of inflammatory response	9	4	6.91611e-06	HCK, SEMA7A, IL20, TNIP1, NOD2, PTGS2, SELE, PTGES, BIRC3	215	89	19157	9.01035	0.0122216	0.000307421	0.000286154
GOTERM_BP_DIRECT	GO:0046330~positive regulation of JNK cascade	9	4	1.21463e-05	IL1A, RIPK2, IL1B, CCR7, TRAF1, NOD2, TNF, RASGRP1, SLAMF1	215	96	19157	8.35334	0.0213647	0.00046948	0.000437002
GOTERM_BP_DIRECT	GO:0050830~defense response to Gram-positive bacterium	9	4	4.52074e-05	IL6, RIPK2, TNFSF8, NOD2, IL7R, DEFB4A, TNF, GBP4, TLR2	215	115	19157	6.97323	0.0772348	0.00148849	0.00138552
GOTERM_BP_DIRECT	GO:0051091~positive regulation of sequence-specific DNA binding transcription factor activity	9	4	5.77007e-05	IL10, CSF3, IL6, BMP2, DDX58, IL1B, TRIM31, TNF, IKBKE	215	119	19157	6.73883	0.0975074	0.00176882	0.00164646
GOTERM_BP_DIRECT	GO:0048245~eosinophil chemotaxis	8	3.55556	3.48054e-10	CCL8, CCL7, CCL4L1, CCL5, CCL4, CCL3, CCL2, CX3CL1	215	17	19157	41.9305	6.1884e-07	2.5785e-08	2.40012e-08
GOTERM_BP_DIRECT	GO:0032757~positive regulation of interleukin-8 production	8	3.55556	7.12439e-06	IL6, NOS2, DDX58, IL1B, SERPINE1, NOD2, TNF, TLR2	215	64	19157	11.1378	0.0125873	0.000308955	0.000287582
GOTERM_BP_DIRECT	GO:0001819~positive regulation of cytokine production	8	3.55556	8.76445e-06	IL10, IL1A, HILPDA, SAA1, IRAK3, CLEC4E, TNF, EREG	215	66	19157	10.8003	0.0154625	0.000371028	0.000345361
GOTERM_BP_DIRECT	GO:0048661~positive regulation of smooth muscle cell proliferation	8	3.55556	1.18029e-05	IL6, CCL5, NAMPT, PTAFR, PTGS2, TNF, CX3CL1, EREG	215	69	19157	10.3307	0.020767	0.000466345	0.000434084
GOTERM_BP_DIRECT	GO:0032729~positive regulation of interferon-gamma production	8	3.55556	2.88579e-05	IL23A, RIPK2, IL1B, EBI3, ISG15, TNF, RASGRP1, SLAMF1	215	79	19157	9.02302	0.0500159	0.00102619	0.000955195
GOTERM_BP_DIRECT	GO:0050728~negative regulation of inflammatory response	8	3.55556	0.000593891	IL10, ADORA2A, TNFAIP6, IL2RA, SAA1, NLRP3, TNFAIP3, NFKB1	215	128	19157	5.5689	0.652243	0.012576	0.011706
GOTERM_BP_DIRECT	GO:0042127~regulation of cell proliferation	8	3.55556	0.00223813	NFKBIA, CXCL10, CXCL11, CXCL9, NOS2, PLAU, TNFRSF9, STAT4	215	161	19157	4.42744	0.981386	0.0368462	0.0342972
GOTERM_BP_DIRECT	GO:0001525~angiogenesis	8	3.55556	0.0212714	CCL8, ZC3H12A, NINJ1, SERPINE1, TNFAIP2, CCL2, PTGS2, EREG	215	247	19157	2.88591	1	0.202252	0.18826
GOTERM_BP_DIRECT	GO:0032733~positive regulation of interleukin-10 production	7	3.11111	5.87789e-06	CD274, IL6, TSLP, IL23A, ISG15, NOD2, TLR2	215	41	19157	15.2126	0.0103965	0.000267972	0.000249434
GOTERM_BP_DIRECT	GO:0032722~positive regulation of chemokine production	7	3.11111	1.02588e-05	IL6, TSLP, IL7, RIPK2, TNF, ALOX15B, TLR2	215	45	19157	13.8604	0.0180749	0.000424191	0.000394846
GOTERM_BP_DIRECT	GO:0071407~cellular response to organic cyclic compound	7	3.11111	3.32743e-05	BMP2, CCL5, IL1B, CCL3, CCL2, NOD2, TNF	215	55	19157	11.3403	0.0574465	0.00113772	0.00105902
GOTERM_BP_DIRECT	GO:0032731~positive regulation of interleukin-1 beta production	7	3.11111	7.91648e-05	GBP5, IL6, RIPK2, CCL3, NLRP3, NOD2, TNF	215	64	19157	9.74557	0.131303	0.00230746	0.00214783
GOTERM_BP_DIRECT	GO:0032715~negative regulation of interleukin-6 production	7	3.11111	0.00012085	IL10, ZC3H12A, TNFAIP3, IRAK3, TNF, CX3CL1, SLAMF1	215	69	19157	9.03937	0.193365	0.0033057	0.00307702
GOTERM_BP_DIRECT	GO:0032720~negative regulation of tumor necrosis factor production	7	3.11111	0.000221966	IL10, ZC3H12A, TNFAIP3, IRAK3, NOD2, CX3CL1, SLAMF1	215	77	19157	8.10021	0.326117	0.00548133	0.00510213
GOTERM_BP_DIRECT	GO:0033138~positive regulation of peptidyl-serine phosphorylation	7	3.11111	0.00054837	IL11, CSF3, IL6, RIPK2, LIF, PTGS2, TNF	215	91	19157	6.85403	0.622909	0.0124325	0.0115725
GOTERM_BP_DIRECT	GO:0032088~negative regulation of NF-kappaB transcription factor activity	7	3.11111	0.000581244	NFKBIA, IRAK2, ZC3H12A, NLRP3, TNFAIP3, IRAK3, NOD2	215	92	19157	6.77952	0.64433	0.012576	0.011706
GOTERM_BP_DIRECT	GO:0050731~positive regulation of peptidyl-tyrosine phosphorylation	7	3.11111	0.000615629	IL11, CSF3, IL6, RIPK2, LIF, NOD2, ICAM1	215	93	19157	6.70663	0.665435	0.0128775	0.0119867
GOTERM_BP_DIRECT	GO:0009617~response to bacterium	7	3.11111	0.00147937	C15ORF48, GBP5, BMP2, NOS2, IFI44, CCL2, ADAMTS9	215	110	19157	5.67015	0.928084	0.0260427	0.0242411
GOTERM_BP_DIRECT	GO:0043410~positive regulation of MAPK cascade	7	3.11111	0.00900865	IL11, IL6, BMP2, C1QTNF1, LIF, TNF, CX3CL1	215	159	19157	3.92274	1	0.106782	0.0993954
GOTERM_BP_DIRECT	GO:0009410~response to xenobiotic stimulus	7	3.11111	0.0495456	IL10, ADORA2A, TNFRSF11B, INHBA, SOD2, PTGS2, TNF	215	236	19157	2.64287	1	0.379707	0.35344
GOTERM_BP_DIRECT	GO:0032695~negative regulation of interleukin-12 production	6	2.66667	1.69926e-06	IL10, CCR7, IRAK3, NOD2, NFKB1, SLAMF1	215	19	19157	28.1376	0.00301673	8.16563e-05	7.60074e-05
GOTERM_BP_DIRECT	GO:2001240~negative regulation of extrinsic apoptotic signaling pathway in absence of ligand	6	2.66667	4.72033e-05	IL1A, IL7, IL1B, IFI6, TNF, CX3CL1	215	36	19157	14.8504	0.0805039	0.00149871	0.00139503
GOTERM_BP_DIRECT	GO:0043491~protein kinase B signaling	6	2.66667	8.96735e-05	CD40, CCL5, IL1B, CCL3, CCL2, TNF	215	41	19157	13.0394	0.147385	0.00257161	0.0023937
GOTERM_BP_DIRECT	GO:0006953~acute-phase response	6	2.66667	0.000100873	SERPINA3, IL6, IL1RN, SAA4, SAA1, SAA2	215	42	19157	12.7289	0.164197	0.00284687	0.00264993
GOTERM_BP_DIRECT	GO:0032689~negative regulation of interferon-gamma production	6	2.66667	0.000113117	IL10, CD274, ZC3H12A, INHBA, NOD2, SLAMF1	215	43	19157	12.4329	0.182197	0.00314253	0.00292513
GOTERM_BP_DIRECT	GO:0042130~negative regulation of T cell proliferation	6	2.66667	0.000156764	IL10, CD274, IL4I1, SDC4, IL2RA, IDO1	215	46	19157	11.622	0.24327	0.00403951	0.00376006
GOTERM_BP_DIRECT	GO:0045429~positive regulation of nitric oxide biosynthetic process	6	2.66667	0.000192313	IL1B, PTX3, SOD2, PTGS2, TNF, ICAM1	215	48	19157	11.1378	0.289627	0.00488475	0.00454682
GOTERM_BP_DIRECT	GO:0006959~humoral immune response	6	2.66667	0.000594143	IL6, IL7, EBI3, CCL2, TREM1, TNF	215	61	19157	8.76416	0.652399	0.012576	0.011706
GOTERM_BP_DIRECT	GO:0042102~positive regulation of T cell proliferation	6	2.66667	0.000741147	CD274, IL6, VCAM1, IL23A, CCL5, IL1B	215	64	19157	8.35334	0.732396	0.0146346	0.0136222
GOTERM_BP_DIRECT	GO:0043154~negative regulation of cysteine-type endopeptidase activity involved in apoptotic process	6	2.66667	0.000977435	TNFAIP8, ADORA2A, IFI6, PTGS2, TNF, BIRC3	215	68	19157	7.86197	0.824256	0.01889	0.0175832
GOTERM_BP_DIRECT	GO:0060326~cell chemotaxis	6	2.66667	0.00118832	VCAM1, CCL20, CCRL2, CCR7, DEFB4A, CX3CL1	215	71	19157	7.52977	0.879257	0.0220408	0.020516
GOTERM_BP_DIRECT	GO:0050829~defense response to Gram-negative bacterium	6	2.66667	0.00389409	IL6, TSLP, NOS2, IL23A, SERPINE1, DEFB4A	215	93	19157	5.74854	0.999029	0.0562902	0.0523961
GOTERM_BP_DIRECT	GO:0000165~MAPK cascade	6	2.66667	0.00879942	RIPK2, CCL5, IL1B, CCL3, CCL2, TNF	215	113	19157	4.7311	1	0.105712	0.098399
GOTERM_BP_DIRECT	GO:0051897~positive regulation of protein kinase B signaling	6	2.66667	0.0145191	CSF3, C1QTNF1, CCL3, CCR7, TNF, CX3CL1	215	128	19157	4.17667	1	0.159967	0.1489
GOTERM_BP_DIRECT	GO:0009887~animal organ morphogenesis	6	2.66667	0.0200214	ETV7, BMP2, LAMB3, IL7, CCL2, EREG	215	139	19157	3.84614	1	0.196674	0.183069
GOTERM_BP_DIRECT	GO:0007010~cytoskeleton organization	6	2.66667	0.0223191	CCL7, PSTPIP2, CCL3, TNFAIP3, CCL2, KRT6B	215	143	19157	3.73856	1	0.202467	0.18846
GOTERM_BP_DIRECT	GO:0010951~negative regulation of endopeptidase activity	6	2.66667	0.0274791	SERPINB3, SERPINA3, SERPINB4, SERPINB2, SERPINE1, PI3	215	151	19157	3.54049	1	0.237174	0.220767
GOTERM_BP_DIRECT	GO:0008360~regulation of cell shape	6	2.66667	0.0289644	HCK, CCL7, CCL3, CCL2, ICAM1, RND1	215	153	19157	3.49421	1	0.248181	0.231012
GOTERM_BP_DIRECT	GO:0045766~positive regulation of angiogenesis	6	2.66667	0.0344945	IL1A, CD40, IL1B, ZC3H12A, NINJ1, SERPINE1	215	161	19157	3.32058	1	0.280052	0.260678
GOTERM_BP_DIRECT	GO:0002523~leukocyte migration involved in inflammatory response	5	2.22222	1.87651e-05	NLRP3, SELE, TNF, S100A9, CX3CL1	215	15	19157	29.7008	0.0328142	0.000709881	0.000660772
GOTERM_BP_DIRECT	GO:0002526~acute inflammatory response	5	2.22222	4.09739e-05	VCAM1, VNN1, TREM1, TNF, PTGES	215	18	19157	24.7506	0.0702626	0.00137456	0.00127947
GOTERM_BP_DIRECT	GO:0007159~leukocyte cell-cell adhesion	5	2.22222	0.00033037	VCAM1, TNIP1, CCL5, SELE, ICAM1	215	30	19157	14.8504	0.444282	0.00783197	0.00729016
GOTERM_BP_DIRECT	GO:0051281~positive regulation of release of sequestered calcium ion into cytosol	5	2.22222	0.00033037	CXCL10, CXCL11, CXCL9, BDKRB1, CX3CL1	215	30	19157	14.8504	0.444282	0.00783197	0.00729016
GOTERM_BP_DIRECT	GO:0043330~response to exogenous dsRNA	5	2.22222	0.000539884	NFKBIA, DDX58, RIPK2, IRAK3, NOD2	215	34	19157	13.1033	0.617174	0.0124325	0.0115725
GOTERM_BP_DIRECT	GO:0046427~positive regulation of JAK-STAT cascade	5	2.22222	0.000749013	IL10, IL6, CCL5, IL7R, TNF	215	37	19157	12.0409	0.736116	0.0146346	0.0136222
GOTERM_BP_DIRECT	GO:0070555~response to interleukin-1	5	2.22222	0.00100972	IRAK2, RIPK2, IL1B, IRAK3, SELE	215	40	19157	11.1378	0.834071	0.0190988	0.0177776
GOTERM_BP_DIRECT	GO:0050918~positive chemotaxis	5	2.22222	0.00144856	CXCL10, CCL5, CCL3, DEFB4A, CX3CL1	215	44	19157	10.1253	0.92403	0.0257555	0.0239737
GOTERM_BP_DIRECT	GO:0050796~regulation of insulin secretion	5	2.22222	0.00171131	IL6, NOS2, CCL5, IL1B, TNF	215	46	19157	9.68504	0.952419	0.0298305	0.0277668
GOTERM_BP_DIRECT	GO:0050766~positive regulation of phagocytosis	5	2.22222	0.00200542	IL15RA, IL1B, PTX3, NOD2, TNF	215	48	19157	9.28149	0.971822	0.0333237	0.0310184
GOTERM_BP_DIRECT	GO:0045860~positive regulation of protein kinase activity	5	2.22222	0.00452975	SDC4, CSF1, CCR7, TNF, EREG	215	60	19157	7.42519	0.999688	0.0614801	0.057227
GOTERM_BP_DIRECT	GO:0051384~response to glucocorticoid	5	2.22222	0.0067027	IL10, IL6, IL1RN, PTGS2, TNF	215	67	19157	6.64943	0.999994	0.0845206	0.0786735
GOTERM_BP_DIRECT	GO:1901224~positive regulation of NIK/NF-kappaB signaling	5	2.22222	0.00781355	IL23A, IL1B, NOD2, TNF, TLR2	215	70	19157	6.36445	0.999999	0.095154	0.0885714
GOTERM_BP_DIRECT	GO:0098869~cellular oxidant detoxification	5	2.22222	0.0108589	HBA1, PTGS2, S100A9, DUOX2, PTGES	215	77	19157	5.78587	1	0.12619	0.117461
GOTERM_BP_DIRECT	GO:0043406~positive regulation of MAP kinase activity	5	2.22222	0.0123684	CD40, IL1B, NOD2, TNF, RASGRP1	215	80	19157	5.5689	1	0.139184	0.129555
GOTERM_BP_DIRECT	GO:0006919~activation of cysteine-type endopeptidase activity involved in apoptotic process	5	2.22222	0.0134457	TNFSF15, SLC11A2, TNF, S100A9, XDH	215	82	19157	5.43307	1	0.149416	0.139079
GOTERM_BP_DIRECT	GO:0071260~cellular response to mechanical stimulus	5	2.22222	0.014581	CD40, IL1B, IRF1, PTGS2, NFKB1	215	84	19157	5.30371	1	0.159967	0.1489
GOTERM_BP_DIRECT	GO:0019722~calcium-mediated signaling	5	2.22222	0.0157752	CCRL2, CCL3, CCR7, SELE, TNF	215	86	19157	5.18037	1	0.16499	0.153576
GOTERM_BP_DIRECT	GO:0009636~response to toxic substance	5	2.22222	0.0163947	CCL5, SLC6A14, CCL4, CCL3, TLR2	215	87	19157	5.12082	1	0.169952	0.158195
GOTERM_BP_DIRECT	GO:0006874~cellular calcium ion homeostasis	5	2.22222	0.032059	CD40, CCL8, CCL7, CCL5, CCL3	215	107	19157	4.16366	1	0.270299	0.2516
GOTERM_BP_DIRECT	GO:0060700~regulation of ribonuclease activity	4	1.77778	5.45345e-06	OAS1, OAS2, OAS3, OASL	215	4	19157	89.1023	0.00964941	0.000255164	0.000237512
GOTERM_BP_DIRECT	GO:2000503~positive regulation of natural killer cell chemotaxis	4	1.77778	2.68189e-05	CCL7, CCL5, CCL4, CCL3	215	6	19157	59.4016	0.0465656	0.000973144	0.000905823
GOTERM_BP_DIRECT	GO:0070106~interleukin-27-mediated signaling pathway	4	1.77778	4.65459e-05	OAS1, OAS2, MX1, OASL	215	7	19157	50.9156	0.0794285	0.00149871	0.00139503
GOTERM_BP_DIRECT	GO:0035425~autocrine signaling	4	1.77778	7.38595e-05	SERPINB3, HILPDA, S100A9, CX3CL1	215	8	19157	44.5512	0.123069	0.0021887	0.00203729
GOTERM_BP_DIRECT	GO:0002237~response to molecule of bacterial origin	4	1.77778	0.000155673	IL10, TNFAIP3, CXCL2, TLR2	215	10	19157	35.6409	0.2418	0.00403951	0.00376006
GOTERM_BP_DIRECT	GO:0002544~chronic inflammatory response	4	1.77778	0.000155673	VCAM1, VNN1, S100A9, PTGES	215	10	19157	35.6409	0.2418	0.00403951	0.00376006
GOTERM_BP_DIRECT	GO:0048246~macrophage chemotaxis	4	1.77778	0.000361938	CCL5, SAA1, CCL3, CCL2	215	13	19157	27.4161	0.474625	0.00846745	0.00788168
GOTERM_BP_DIRECT	GO:0034142~toll-like receptor 4 signaling pathway	4	1.77778	0.000566387	NFKBIA, OAS1, RIPK2, TNIP3	215	15	19157	23.7606	0.634804	0.0124325	0.0115725
GOTERM_BP_DIRECT	GO:0010884~positive regulation of lipid storage	4	1.77778	0.000566387	HILPDA, ZC3H12A, IKBKE, NFKB1	215	15	19157	23.7606	0.634804	0.0124325	0.0115725
GOTERM_BP_DIRECT	GO:0032725~positive regulation of granulocyte macrophage colony-stimulating factor production	4	1.77778	0.000566387	DDX58, IL23A, IL1B, RASGRP1	215	15	19157	23.7606	0.634804	0.0124325	0.0115725
GOTERM_BP_DIRECT	GO:0071639~positive regulation of monocyte chemotactic protein-1 production	4	1.77778	0.000691368	OAS1, IL1B, OAS3, NOD2	215	16	19157	22.2756	0.707613	0.0141293	0.0131519
GOTERM_BP_DIRECT	GO:0051770~positive regulation of nitric-oxide synthase biosynthetic process	4	1.77778	0.000990961	NAMPT, CCL2, NOD2, TLR2	215	18	19157	19.8005	0.828436	0.0189455	0.0176348
GOTERM_BP_DIRECT	GO:0060339~negative regulation of type I interferon-mediated signaling pathway	4	1.77778	0.00136183	MMP12, OAS1, OAS3, ISG15	215	20	19157	17.8205	0.911344	0.024458	0.022766
GOTERM_BP_DIRECT	GO:0002755~MyD88-dependent toll-like receptor signaling pathway	4	1.77778	0.00180967	TNIP1, IRAK2, IRAK3, TLR2	215	22	19157	16.2004	0.960065	0.0303547	0.0282548
GOTERM_BP_DIRECT	GO:0045672~positive regulation of osteoclast differentiation	4	1.77778	0.00180967	IL20, CSF1, IL23A, TNF	215	22	19157	16.2004	0.960065	0.0303547	0.0282548
GOTERM_BP_DIRECT	GO:0032727~positive regulation of interferon-alpha production	4	1.77778	0.00233968	MMP12, IFIH1, DDX58, RIPK2	215	24	19157	14.8504	0.984468	0.0378178	0.0352016
GOTERM_BP_DIRECT	GO:0042098~T cell proliferation	4	1.77778	0.00233968	IL23A, RIPK2, EBI3, RASGRP1	215	24	19157	14.8504	0.984468	0.0378178	0.0352016
GOTERM_BP_DIRECT	GO:0034341~response to interferon-gamma	4	1.77778	0.00295662	CD40, GCH1, UBD, KYNU	215	26	19157	13.7081	0.994829	0.0461129	0.0429229
GOTERM_BP_DIRECT	GO:0045776~negative regulation of blood pressure	4	1.77778	0.00329905	GCH1, NOS2, PTAFR, BDKRB1	215	27	19157	13.2003	0.997192	0.0492964	0.0458861
GOTERM_BP_DIRECT	GO:0042832~defense response to protozoan	4	1.77778	0.00329905	IL10, BATF2, CD40, GBP4	215	27	19157	13.2003	0.997192	0.0492964	0.0458861
GOTERM_BP_DIRECT	GO:0032703~negative regulation of interleukin-2 production	4	1.77778	0.0036648	NAV3, TNFAIP3, NOD2, GBP1	215	28	19157	12.7289	0.998538	0.0534099	0.0497151
GOTERM_BP_DIRECT	GO:1900017~positive regulation of cytokine production involved in inflammatory response	4	1.77778	0.0036648	GBP5, IL6, NOD2, TNF	215	28	19157	12.7289	0.998538	0.0534099	0.0497151
GOTERM_BP_DIRECT	GO:0001774~microglial cell activation	4	1.77778	0.00405433	NAMPT, TNF, CX3CL1, TLR2	215	29	19157	12.29	0.999271	0.0576688	0.0536793
GOTERM_BP_DIRECT	GO:0010332~response to gamma radiation	4	1.77778	0.00405433	IL1A, CXCL10, CCL7, SOD2	215	29	19157	12.29	0.999271	0.0576688	0.0536793
GOTERM_BP_DIRECT	GO:0010575~positive regulation of vascular endothelial growth factor production	4	1.77778	0.0044681	IL1A, IL6, IL1B, PTGS2	215	30	19157	11.8803	0.999652	0.0611099	0.0568824
GOTERM_BP_DIRECT	GO:0045089~positive regulation of innate immune response	4	1.77778	0.0044681	GBP5, CCL5, NOD2, EREG	215	30	19157	11.8803	0.999652	0.0611099	0.0568824
GOTERM_BP_DIRECT	GO:0045840~positive regulation of mitotic nuclear division	4	1.77778	0.0044681	IL1A, IL1B, TNF, EREG	215	30	19157	11.8803	0.999652	0.0611099	0.0568824
GOTERM_BP_DIRECT	GO:1900745~positive regulation of p38MAPK cascade	4	1.77778	0.00537005	BMP2, IL1B, ZC3H12A, XDH	215	32	19157	11.1378	0.99993	0.069188	0.0644016
GOTERM_BP_DIRECT	GO:0042100~B cell proliferation	4	1.77778	0.00691464	IL10, CD40, IL7R, RASGRP1	215	35	19157	10.1831	0.999996	0.0859736	0.0800261
GOTERM_BP_DIRECT	GO:0034612~response to tumor necrosis factor	4	1.77778	0.00691464	GCH1, UBD, PTGS2, SELE	215	35	19157	10.1831	0.999996	0.0859736	0.0800261
GOTERM_BP_DIRECT	GO:2000352~negative regulation of endothelial cell apoptotic process	4	1.77778	0.00748198	IL10, SERPINE1, TNFAIP3, ICAM1	215	36	19157	9.90026	0.999998	0.0923817	0.0859908
GOTERM_BP_DIRECT	GO:0030574~collagen catabolic process	4	1.77778	0.00869717	MMP12, MMP1, MMP3, MMP10	215	38	19157	9.37919	1	0.105194	0.0979171
GOTERM_BP_DIRECT	GO:0032691~negative regulation of interleukin-1 beta production	4	1.77778	0.0122161	ZC3H12A, NLRP3, TNFAIP3, CX3CL1	215	43	19157	8.28859	1	0.138346	0.128775
GOTERM_BP_DIRECT	GO:0022617~extracellular matrix disassembly	4	1.77778	0.0146651	MMP12, MMP1, MMP3, MMP10	215	46	19157	7.74803	1	0.159967	0.1489
GOTERM_BP_DIRECT	GO:0008630~intrinsic apoptotic signaling pathway in response to DNA damage	4	1.77778	0.0155386	BCL2A1, SOD2, TNF, IKBKE	215	47	19157	7.58318	1	0.163477	0.152168
GOTERM_BP_DIRECT	GO:1904646~cellular response to beta-amyloid	4	1.77778	0.0155386	VCAM1, NAMPT, TNF, ICAM1	215	47	19157	7.58318	1	0.163477	0.152168
GOTERM_BP_DIRECT	GO:0010718~positive regulation of epithelial to mesenchymal transition	4	1.77778	0.0164408	SERPINB3, IL6, BMP2, IL1B	215	48	19157	7.42519	1	0.169952	0.158195
GOTERM_BP_DIRECT	GO:0007249~I-kappaB kinase/NF-kappaB signaling	4	1.77778	0.0173718	NFKBIA, IRAK2, RIPK2, BIRC3	215	49	19157	7.27366	1	0.177512	0.165232
GOTERM_BP_DIRECT	GO:0034097~response to cytokine	4	1.77778	0.0193207	CD274, SELE, PTGES, NFKB2	215	51	19157	6.98842	1	0.190845	0.177643
GOTERM_BP_DIRECT	GO:0045785~positive regulation of cell adhesion	4	1.77778	0.0203385	CCL5, SAA1, CCR7, TNF	215	52	19157	6.85403	1	0.198692	0.184947
GOTERM_BP_DIRECT	GO:0043124~negative regulation of I-kappaB kinase/NF-kappaB signaling	4	1.77778	0.0213855	TNIP1, TNIP3, ZC3H12A, TNFAIP3	215	53	19157	6.7247	1	0.202252	0.18826
GOTERM_BP_DIRECT	GO:0045786~negative regulation of cell cycle	4	1.77778	0.0213855	BMP2, INHBA, PTGS2, ALOX15B	215	53	19157	6.7247	1	0.202252	0.18826
GOTERM_BP_DIRECT	GO:0030838~positive regulation of actin filament polymerization	4	1.77778	0.0213855	HCK, CSF3, CCR7, ICAM1	215	53	19157	6.7247	1	0.202252	0.18826
GOTERM_BP_DIRECT	GO:0019233~sensory perception of pain	4	1.77778	0.0224614	CCL2, BDKRB1, PTGS2, PTGES	215	54	19157	6.60017	1	0.202696	0.188674
GOTERM_BP_DIRECT	GO:0014823~response to activity	4	1.77778	0.0235664	IL10, IL6, SOD2, TNF	215	55	19157	6.48017	1	0.208463	0.194042
GOTERM_BP_DIRECT	GO:0033209~tumor necrosis factor-mediated signaling pathway	4	1.77778	0.0235664	NFKBIA, TRAF1, TNF, BIRC3	215	55	19157	6.48017	1	0.208463	0.194042
GOTERM_BP_DIRECT	GO:0001550~ovarian cumulus expansion	3	1.33333	0.000734315	TNFAIP6, PTX3, EREG	215	4	19157	66.8267	0.729124	0.0146346	0.0136222
GOTERM_BP_DIRECT	GO:0070574~cadmium ion transmembrane transport	3	1.33333	0.00121484	SLC11A2, SLC39A8, SLC39A14	215	5	19157	53.4614	0.884826	0.0220408	0.020516
GOTERM_BP_DIRECT	GO:0031622~positive regulation of fever generation	3	1.33333	0.00121484	IL1B, PTGS2, TNF	215	5	19157	53.4614	0.884826	0.0220408	0.020516
GOTERM_BP_DIRECT	GO:0002830~positive regulation of type 2 immune response	3	1.33333	0.00121484	NLRP3, NOD2, IDO1	215	5	19157	53.4614	0.884826	0.0220408	0.020516
GOTERM_BP_DIRECT	GO:0006569~tryptophan catabolic process	3	1.33333	0.00180886	IL4I1, KYNU, IDO1	215	6	19157	44.5512	0.960007	0.0303547	0.0282548
GOTERM_BP_DIRECT	GO:1904894~positive regulation of STAT cascade	3	1.33333	0.00180886	IL6, TSLP, IL7R	215	6	19157	44.5512	0.960007	0.0303547	0.0282548
GOTERM_BP_DIRECT	GO:0032741~positive regulation of interleukin-18 production	3	1.33333	0.00251378	GBP5, TNF, TLR2	215	7	19157	38.1867	0.988611	0.0395531	0.0368169
GOTERM_BP_DIRECT	GO:1904141~positive regulation of microglial cell migration	3	1.33333	0.00251378	CSF1, CCL3, CX3CL1	215	7	19157	38.1867	0.988611	0.0395531	0.0368169
GOTERM_BP_DIRECT	GO:0010573~vascular endothelial growth factor production	3	1.33333	0.00251378	IL6, IL1B, TNF	215	7	19157	38.1867	0.988611	0.0395531	0.0368169
GOTERM_BP_DIRECT	GO:0070431~nucleotide-binding oligomerization domain containing 2 signaling pathway	3	1.33333	0.00332709	NFKBIA, RIPK2, NOD2	215	8	19157	33.4134	0.997329	0.0492964	0.0458861
GOTERM_BP_DIRECT	GO:0070233~negative regulation of T cell apoptotic process	3	1.33333	0.00332709	CCL5, IL7R, IDO1	215	8	19157	33.4134	0.997329	0.0492964	0.0458861
GOTERM_BP_DIRECT	GO:0070234~positive regulation of T cell apoptotic process	3	1.33333	0.00332709	CCL5, IDO1, ICAM1	215	8	19157	33.4134	0.997329	0.0492964	0.0458861
GOTERM_BP_DIRECT	GO:0050691~regulation of defense response to virus by host	3	1.33333	0.00332709	MMP12, IL1B, TNFAIP3	215	8	19157	33.4134	0.997329	0.0492964	0.0458861
GOTERM_BP_DIRECT	GO:2000553~positive regulation of T-helper 2 cell cytokine production	3	1.33333	0.00424629	IL6, RSAD2, NLRP3	215	9	19157	29.7008	0.999482	0.0594481	0.0553356
GOTERM_BP_DIRECT	GO:0030728~ovulation	3	1.33333	0.00424629	TNFAIP6, PTGS2, EREG	215	9	19157	29.7008	0.999482	0.0594481	0.0553356
GOTERM_BP_DIRECT	GO:0010888~negative regulation of lipid storage	3	1.33333	0.00526895	NFKBIA, IL6, TNF	215	10	19157	26.7307	0.999917	0.068381	0.0636505
GOTERM_BP_DIRECT	GO:0071421~manganese ion transmembrane transport	3	1.33333	0.00526895	SLC11A2, SLC39A8, SLC39A14	215	10	19157	26.7307	0.999917	0.068381	0.0636505
GOTERM_BP_DIRECT	GO:0033089~positive regulation of T cell differentiation in thymus	3	1.33333	0.00526895	VNN1, IL7R, RASGRP1	215	10	19157	26.7307	0.999917	0.068381	0.0636505
GOTERM_BP_DIRECT	GO:0034340~response to type I interferon	3	1.33333	0.00526895	MX1, ISG15, IKBKE	215	10	19157	26.7307	0.999917	0.068381	0.0636505
GOTERM_BP_DIRECT	GO:0001961~positive regulation of cytokine-mediated signaling pathway	3	1.33333	0.00526895	TSLP, IL7, RIPK2	215	10	19157	26.7307	0.999917	0.068381	0.0636505
GOTERM_BP_DIRECT	GO:1903238~positive regulation of leukocyte tethering or rolling	3	1.33333	0.00639265	PTAFR, SELE, CHST2	215	11	19157	24.3006	0.999989	0.0811867	0.0755703
GOTERM_BP_DIRECT	GO:0032308~positive regulation of prostaglandin secretion	3	1.33333	0.00639265	IL1A, IL1B, PTGES	215	11	19157	24.3006	0.999989	0.0811867	0.0755703
GOTERM_BP_DIRECT	GO:0032495~response to muramyl dipeptide	3	1.33333	0.00761504	NFKBIA, TNFAIP3, NOD2	215	12	19157	22.2756	0.999999	0.0933761	0.0869165
GOTERM_BP_DIRECT	GO:0043922~negative regulation by host of viral transcription	3	1.33333	0.00893378	CCL5, CCL4, CCL3	215	13	19157	20.5621	1	0.106606	0.099231
GOTERM_BP_DIRECT	GO:1904996~positive regulation of leukocyte adhesion to vascular endothelial cell	3	1.33333	0.0103466	IL6, TNF, ICAM1	215	14	19157	19.0934	1	0.121028	0.112655
GOTERM_BP_DIRECT	GO:0032270~positive regulation of cellular protein metabolic process	3	1.33333	0.0118513	NFKBIA, CSF1, INHBA	215	15	19157	17.8205	1	0.135074	0.12573
GOTERM_BP_DIRECT	GO:0010818~T cell chemotaxis	3	1.33333	0.0118513	CXCL10, CXCL11, CCL3	215	15	19157	17.8205	1	0.135074	0.12573
GOTERM_BP_DIRECT	GO:2000406~positive regulation of T cell migration	3	1.33333	0.0118513	CXCL10, CCL20, CCL5	215	15	19157	17.8205	1	0.135074	0.12573
GOTERM_BP_DIRECT	GO:0034116~positive regulation of heterotypic cell-cell adhesion	3	1.33333	0.0134455	IL10, IL1B, TNF	215	16	19157	16.7067	1	0.149416	0.139079
GOTERM_BP_DIRECT	GO:0045779~negative regulation of bone resorption	3	1.33333	0.0151272	IL6, TNFAIP3, TNFRSF11B	215	17	19157	15.7239	1	0.161055	0.149914
GOTERM_BP_DIRECT	GO:0050995~negative regulation of lipid catabolic process	3	1.33333	0.0151272	HCAR2, IL1B, TNF	215	17	19157	15.7239	1	0.161055	0.149914
GOTERM_BP_DIRECT	GO:0048143~astrocyte activation	3	1.33333	0.0151272	ADORA2A, IL1B, TNF	215	17	19157	15.7239	1	0.161055	0.149914
GOTERM_BP_DIRECT	GO:0033280~response to vitamin D	3	1.33333	0.0151272	CXCL10, CYP24A1, PTGS2	215	17	19157	15.7239	1	0.161055	0.149914
GOTERM_BP_DIRECT	GO:0060252~positive regulation of glial cell proliferation	3	1.33333	0.0168943	IL6, IL1B, TNF	215	18	19157	14.8504	1	0.17363	0.161619
GOTERM_BP_DIRECT	GO:0043011~myeloid dendritic cell differentiation	3	1.33333	0.0187445	BATF2, BATF3, UBD	215	19	19157	14.0688	1	0.186189	0.173308
GOTERM_BP_DIRECT	GO:0042730~fibrinolysis	3	1.33333	0.0187445	SERPINB2, PLAU, SERPINE1	215	19	19157	14.0688	1	0.186189	0.173308
GOTERM_BP_DIRECT	GO:0010759~positive regulation of macrophage chemotaxis	3	1.33333	0.0187445	CSF1, CCL5, SLAMF1	215	19	19157	14.0688	1	0.186189	0.173308
GOTERM_BP_DIRECT	GO:0071360~cellular response to exogenous dsRNA	3	1.33333	0.0187445	IFIH1, DDX58, IFIT1	215	19	19157	14.0688	1	0.186189	0.173308
GOTERM_BP_DIRECT	GO:0010744~positive regulation of macrophage derived foam cell differentiation	3	1.33333	0.0187445	CSF1, ALOX15B, NFKB1	215	19	19157	14.0688	1	0.186189	0.173308
GOTERM_BP_DIRECT	GO:0038061~NIK/NF-kappaB signaling	3	1.33333	0.0206759	IKBKE, NFKB2, BIRC3	215	20	19157	13.3653	1	0.199793	0.185971
GOTERM_BP_DIRECT	GO:0050901~leukocyte tethering or rolling	3	1.33333	0.0206759	VCAM1, SELE, TNF	215	20	19157	13.3653	1	0.199793	0.185971
GOTERM_BP_DIRECT	GO:0070498~interleukin-1-mediated signaling pathway	3	1.33333	0.0226865	IRAK2, IL1B, IRAK3	215	21	19157	12.7289	1	0.202696	0.188674
GOTERM_BP_DIRECT	GO:0019835~cytolysis	3	1.33333	0.0226865	NINJ1, PRF1, GZMB	215	21	19157	12.7289	1	0.202696	0.188674
GOTERM_BP_DIRECT	GO:0071577~zinc II ion transmembrane transport	3	1.33333	0.0247742	SLC11A2, SLC39A8, SLC39A14	215	22	19157	12.1503	1	0.218062	0.202976
GOTERM_BP_DIRECT	GO:0002437~inflammatory response to antigenic stimulus	3	1.33333	0.026937	IL1RN, IL2RA, RASGRP1	215	23	19157	11.622	1	0.233629	0.217467
GOTERM_BP_DIRECT	GO:0032693~negative regulation of interleukin-10 production	3	1.33333	0.026937	CD274, IL23A, IDO1	215	23	19157	11.622	1	0.233629	0.217467
GOTERM_BP_DIRECT	GO:0090026~positive regulation of monocyte chemotaxis	3	1.33333	0.026937	CXCL10, CCL5, SERPINE1	215	23	19157	11.622	1	0.233629	0.217467
GOTERM_BP_DIRECT	GO:0050768~negative regulation of neurogenesis	3	1.33333	0.0291731	IL6, IL1B, TNF	215	24	19157	11.1378	1	0.248181	0.231012
GOTERM_BP_DIRECT	GO:0032740~positive regulation of interleukin-17 production	3	1.33333	0.0291731	IL6, IL23A, NOD2	215	24	19157	11.1378	1	0.248181	0.231012
GOTERM_BP_DIRECT	GO:0051968~positive regulation of synaptic transmission, glutamatergic	3	1.33333	0.0363023	ADORA2A, CCL2, PTGS2	215	27	19157	9.90026	1	0.290746	0.270632
GOTERM_BP_DIRECT	GO:0001954~positive regulation of cell-matrix adhesion	3	1.33333	0.0363023	CSF1, CCR7, CX3CL1	215	27	19157	9.90026	1	0.290746	0.270632
GOTERM_BP_DIRECT	GO:0046697~decidualization	3	1.33333	0.0363023	GJB2, LIF, PTGS2	215	27	19157	9.90026	1	0.290746	0.270632
GOTERM_BP_DIRECT	GO:1902042~negative regulation of extrinsic apoptotic signaling pathway via death domain receptors	3	1.33333	0.0388129	SERPINE1, TNFAIP3, ICAM1	215	28	19157	9.54668	1	0.308077	0.286765
GOTERM_BP_DIRECT	GO:0042104~positive regulation of activated T cell proliferation	3	1.33333	0.0388129	IL23A, IL2RA, SLAMF1	215	28	19157	9.54668	1	0.308077	0.286765
GOTERM_BP_DIRECT	GO:0097192~extrinsic apoptotic signaling pathway in absence of ligand	3	1.33333	0.0413876	IL1A, BCL2A1, IL1B	215	29	19157	9.21748	1	0.325607	0.303082
GOTERM_BP_DIRECT	GO:0051928~positive regulation of calcium ion transport	3	1.33333	0.0413876	CCL5, CCL4, CCL3	215	29	19157	9.21748	1	0.325607	0.303082
GOTERM_BP_DIRECT	GO:0034344~regulation of type III interferon production	2	0.888889	0.0222175	IFIH1, DDX58	215	2	19157	89.1023	1	0.202467	0.18846
GOTERM_BP_DIRECT	GO:0039528~cytoplasmic pattern recognition receptor signaling pathway in response to virus	2	0.888889	0.0222175	IFIH1, DDX58	215	2	19157	89.1023	1	0.202467	0.18846
GOTERM_BP_DIRECT	GO:2000349~negative regulation of CD40 signaling pathway	2	0.888889	0.0222175	TNFAIP3, SLAMF1	215	2	19157	89.1023	1	0.202467	0.18846
GOTERM_BP_DIRECT	GO:0006147~guanine catabolic process	2	0.888889	0.0222175	GDA, XDH	215	2	19157	89.1023	1	0.202467	0.18846
GOTERM_BP_DIRECT	GO:0001781~neutrophil apoptotic process	2	0.888889	0.0222175	HCAR2, IL6	215	2	19157	89.1023	1	0.202467	0.18846
GOTERM_BP_DIRECT	GO:0070427~nucleotide-binding oligomerization domain containing 1 signaling pathway	2	0.888889	0.0222175	NFKBIA, RIPK2	215	2	19157	89.1023	1	0.202467	0.18846
GOTERM_BP_DIRECT	GO:0006161~deoxyguanosine catabolic process	2	0.888889	0.0222175	GDA, XDH	215	2	19157	89.1023	1	0.202467	0.18846
GOTERM_BP_DIRECT	GO:0060559~positive regulation of calcidiol 1-monooxygenase activity	2	0.888889	0.0331413	IL1B, TNF	215	3	19157	59.4016	1	0.270299	0.2516
GOTERM_BP_DIRECT	GO:0001660~fever generation	2	0.888889	0.0331413	IL1A, IL1B	215	3	19157	59.4016	1	0.270299	0.2516
GOTERM_BP_DIRECT	GO:0014916~regulation of lung blood pressure	2	0.888889	0.0331413	GCH1, NAMPT	215	3	19157	59.4016	1	0.270299	0.2516
GOTERM_BP_DIRECT	GO:0009595~detection of biotic stimulus	2	0.888889	0.0331413	NLRP3, NOD2	215	3	19157	59.4016	1	0.270299	0.2516
GOTERM_BP_DIRECT	GO:0046038~GMP catabolic process	2	0.888889	0.0331413	GDA, XDH	215	3	19157	59.4016	1	0.270299	0.2516
GOTERM_BP_DIRECT	GO:0003032~detection of oxygen	2	0.888889	0.0331413	SLC11A2, SOD2	215	3	19157	59.4016	1	0.270299	0.2516
GOTERM_BP_DIRECT	GO:0033212~iron assimilation	2	0.888889	0.0331413	SLC11A2, SLC39A14	215	3	19157	59.4016	1	0.270299	0.2516
GOTERM_BP_DIRECT	GO:0071659~negative regulation of IP-10 production	2	0.888889	0.0331413	OAS1, OAS3	215	3	19157	59.4016	1	0.270299	0.2516
GOTERM_BP_DIRECT	GO:1903003~positive regulation of protein deubiquitination	2	0.888889	0.0439436	TNIP1, ZC3H12A	215	4	19157	44.5512	1	0.338233	0.314834
GOTERM_BP_DIRECT	GO:0030730~sequestering of triglyceride	2	0.888889	0.0439436	IL1B, TNF	215	4	19157	44.5512	1	0.338233	0.314834
GOTERM_BP_DIRECT	GO:0043242~negative regulation of protein complex disassembly	2	0.888889	0.0439436	IRAK3, TNF	215	4	19157	44.5512	1	0.338233	0.314834
GOTERM_BP_DIRECT	GO:0039530~MDA-5 signaling pathway	2	0.888889	0.0439436	IFIH1, OAS3	215	4	19157	44.5512	1	0.338233	0.314834
GOTERM_BP_DIRECT	GO:0043374~CD8-positive, alpha-beta T cell differentiation	2	0.888889	0.0439436	IRF1, TNFSF8	215	4	19157	44.5512	1	0.338233	0.314834
