## Supplementary File 2 for "IL-17C is a driver of damaging inflammation during *Neisseria gonorrhoeae* infection of human Fallopian tube"

### Sheet: Sheet1
Pathway	# of genes	% Representation	Gene assignments
Xanthine and guanine salvage pathway (P02788)	1	0.004
Adenine and hypoxanthine salvage pathway (P02723)	1	0.004
JAK/STAT signaling pathway (P00038)	1	0.004
Apoptosis signaling pathway (P00006)	8	0.034	BIRC3	NFKB1	NFKB2	GZMB	BCL2A1	LTB	NFKBIA	TNF
Interleukin signaling pathway (P00036)	9	0.038	IL11	CSF2RB	IL23A	IL1A	IL8	IL2RA	IL15RA	STAT4	IL6
Alzheimer disease-presenilin pathway (P00004)	3	0.013
Integrin signalling pathway (P00034)	3	0.013
Inflammation mediated by chemokine and cytokine signaling pathway (P00031)	25	0.105	ACTBL2	CCL3	NFKB1	CCL8	NFKB2	IL1B	PTGS2	CX3CL1	CCL2	CCL7	CCL5	CCL20	CCL4L2	CCL4	CXCL10	PTAFR	IL8	FPR3	CCL22	CCRL2	NFKBIA	IKBKE	CCL3L3	IL6	CCR7
De novo pyrimidine deoxyribonucleotide biosynthesis (P02739)	1	0.004
Purine metabolism (P02769)	2	0.008
Endothelin signaling pathway (P00019)	1	0.004
Parkinson disease (P00049)	1	0.004
EGF receptor signaling pathway (P00018)	2	0.008
Gonadotropin-releasing hormone receptor pathway (P06664)	3	0.013
Vitamin D metabolism and pathway (P04396)	1	0.004
PI3 kinase pathway (P00048)	1	0.004
PDGF signaling pathway (P00047)	1	0.004
Cytoskeletal regulation by Rho GTPase (P00016)	1	0.004
Nicotinic acetylcholine receptor signaling pathway (P00044)	3	0.013
Cadherin signaling pathway (P00012)	1	0.004
Blood coagulation (P00011)	3	0.013
B cell activation (P00010)	3	0.013
CCKR signaling map (P06959)	11	0.046	BIRC3	IER3	PTGS2	SERPINB2	IL8	CXCL2	MMP3	NFKBIA	CXCL1	SERPINE1	PLAU
Tetrahydrofolate biosynthesis (P02742)	1	0.004
Huntington disease (P00029)	2	0.008
p53 pathway (P00059)	1	0.004
Heterotrimeric G-protein signaling pathway-rod outer segment phototransduction (P00028)	1	0.004
Heterotrimeric G-protein signaling pathway-Gq alpha and Go alpha mediated pathway (P00027)	4	0.017
Wnt signaling pathway (P00057)	1	0.004
Heterotrimeric G-protein signaling pathway-Gi alpha and Gs alpha mediated pathway (P00026)	2	0.008
5-Hydroxytryptamine degredation (P04372)	2	0.008
Toll receptor signaling pathway (P00054)	8	0.034	TLR2	NFKB1	NFKB2	PTGS2	IRAK3	NFKBIA	IKBKE	TNFAIP3
T cell activation (P00053)	3	0.013
TGF-beta signaling pathway (P00052)	2	0.008
Plasminogen activating cascade (P00050)	5	0.021	SERPINB2	MMP3	SERPINE1	MMP1	PLAU
