## Supplementary File 1 for "IL-17C is a driver of damaging inflammation during *Neisseria gonorrhoeae* infection of human Fallopian tube"

### Sheet: Sheet1
Gene	logFC	p-value	FDR
ATP5J2-PTCD1	9.69	3.87e-34	4.52e-31
NOS2	5.87	2e-10	2.51e-08
IL17C	5.27	1.23e-13	2.33e-11
CCL4L1	5.2	2.43e-44	6.37e-41
CCL4L2	5.2	2.52e-44	6.37e-41
ST20-MTHFS	5.13	0.000216	0.00722
CCL3	4.81	5.91e-107	8.97e-103
CCL4	4.54	1.8e-92	1.36e-88
IL2RA	4.36	4.66e-28	2.95e-25
CXCL1	4.13	1.9e-33	2.06e-30
TSLP	4.02	3.52e-10	4.21e-08
CXCL6	3.99	4.08e-43	8.85e-40
KRT6B	3.96	3.57e-10	4.23e-08
CXCL10	3.94	1.33e-07	1.01e-05
CCL8	3.92	2.95e-14	6.39e-12
SELE	3.8	6.21e-16	1.55e-13
CSF3	3.69	1.5e-49	5.71e-46
CCL20	3.64	7.96e-14	1.63e-11
CCL3L3	3.57	6.74e-06	0.000361
IL1B	3.5	6.66e-30	5.05e-27
CXCL11	3.45	0.000136	0.00484
CYP24A1	3.34	5.87e-58	2.97e-54
SERPINB4	3.34	2.93e-27	1.78e-24
SLAMF1	3.25	1.95e-18	6.31e-16
EREG	3.14	2.84e-41	5.39e-38
IL6	3.13	9.76e-14	1.98e-11
TNIP3	3.13	2.57e-12	4.24e-10
IL19	3.07	2.24e-07	1.66e-05
CXCL2	2.99	3.79e-17	1.05e-14
SLAMF7	2.92	1.16e-19	4.41e-17
NEURL3	2.89	4.23e-09	4.09e-07
BCL2A1	2.86	3.91e-25	2.2e-22
IL20	2.86	1.26e-11	1.83e-09
FCAMR	2.85	4.7e-07	3.32e-05
IL8	2.82	5.74e-20	2.23e-17
CCL2	2.81	1.51e-28	1.04e-25
IL1A	2.78	8.85e-13	1.54e-10
DEFB4A	2.72	4.18e-16	1.08e-13
CXCL3	2.71	8.75e-18	2.46e-15
IL10	2.66	8.83e-15	2e-12
CDRT4	2.65	3.82e-05	0.0017
TNF	2.57	3.55e-16	9.46e-14
OASL	2.51	1.44e-19	5.2e-17
PTGS2	2.51	1.5e-09	1.61e-07
CLEC4E	2.49	2.04e-08	1.79e-06
CXCL5	2.47	3.43e-40	5.78e-37
UBD	2.47	1.41e-11	2.05e-09
IL23A	2.46	8.95e-15	2e-12
GBP1P1	2.41	9.33e-08	7.34e-06
G0S2	2.4	1.8e-32	1.82e-29
CX3CL1	2.4	6e-18	1.75e-15
TNFAIP2	2.39	2.77e-32	2.63e-29
SERPINB3	2.39	3.03e-22	1.59e-19
CCL7	2.38	5.17e-16	1.31e-13
PTX3	2.35	4.87e-35	6.71e-32
OAS2	2.34	5.26e-21	2.16e-18
TNFAIP6	2.25	2.72e-12	4.44e-10
CFB	2.24	7.98e-32	7.12e-29
ICAM1	2.23	1.03e-21	4.72e-19
SLC2A6	2.23	4.16e-13	7.43e-11
ADAMTS9	2.21	7.8e-22	3.82e-19
ADORA2A	2.21	8.37e-17	2.27e-14
IL24	2.21	2.32e-11	3.17e-09
MX2	2.11	2.54e-11	3.44e-09
TRAF1	2.1	3.87e-29	2.8e-26
SAA2	2.09	2.52e-38	3.82e-35
LRRC55	2.07	2.94e-12	4.69e-10
DUOX2	2.07	1.56e-09	1.66e-07
SLC39A8	2.07	7.35e-09	6.81e-07
GBP1	2.05	5.24e-08	4.34e-06
CXCL9	2.05	1.02e-06	6.74e-05
UNC13A	2.02	5.42e-09	5.14e-07
LTB	2.02	1.45e-06	8.95e-05
PI3	2.01	2.12e-34	2.68e-31
CMPK2	2.01	4.51e-12	6.99e-10
CD274	1.99	2e-11	2.81e-09
BATF2	1.99	1.43e-05	0.000717
HSD11B1	1.97	1.9e-28	1.26e-25
TMEM171	1.97	2.41e-12	4.07e-10
SIGLEC14	1.96	7.99e-05	0.0031
C15orf48	1.95	1.44e-18	4.86e-16
IDO1	1.94	2.18e-13	3.98e-11
VCAM1	1.93	1.35e-21	6.03e-19
SERPINB2	1.93	4.07e-12	6.43e-10
GBP4	1.93	4.26e-12	6.67e-10
SLC6A14	1.92	1.17e-15	2.81e-13
OAS3	1.91	8.6e-16	2.1e-13
RND1	1.91	5.98e-12	8.89e-10
EBI3	1.91	2.22e-06	0.000132
VNN1	1.9	2.69e-21	1.14e-18
IFI44L	1.9	7.53e-10	8.47e-08
GZMB	1.9	2.28e-08	1.97e-06
OLFM4	1.88	9.03e-05	0.00346
CSF1	1.85	1.84e-18	6.08e-16
NOD2	1.85	2.4e-07	1.76e-05
SOD2	1.84	2.32e-21	1.01e-18
TNFRSF6B	1.84	2.63e-09	2.68e-07
MMP3	1.82	3.13e-10	3.77e-08
LIF	1.81	3.83e-16	1e-13
CCR7	1.8	8.23e-10	9.18e-08
C8orf4	1.8	3.61e-09	3.58e-07
NIPAL4	1.8	4.3e-07	3.05e-05
TNFRSF9	1.78	7.07e-12	1.04e-09
VNN3	1.76	5.07e-18	1.51e-15
S100A9	1.75	1.73e-11	2.45e-09
GBP5	1.74	2.88e-05	0.00132
ALOX15B	1.74	0.000179	0.00615
PTAFR	1.73	7.25e-13	1.28e-10
IRAK2	1.72	4.32e-26	2.52e-23
ALAS2	1.71	9.14e-05	0.00349
OAS1	1.7	1.47e-11	2.1e-09
MMP12	1.7	1.95e-05	0.00093
IFI44	1.67	1.17e-13	2.25e-11
RXFP1	1.66	5.23e-12	7.86e-10
GPR84	1.64	0.000134	0.00478
ETV7	1.62	1.36e-08	1.21e-06
FST	1.62	5.95e-08	4.86e-06
IL1RN	1.59	3.07e-31	2.45e-28
NFKBIA	1.57	1.09e-14	2.4e-12
PLAU	1.55	9.97e-32	8.41e-29
SDC4	1.55	2.48e-09	2.58e-07
C1QTNF1	1.54	4.71e-15	1.12e-12
RSAD2	1.54	1.49e-13	2.75e-11
TNFAIP3	1.54	2.59e-09	2.65e-07
SAA4	1.54	7.42e-05	0.00295
GCH1	1.52	2.25e-10	2.77e-08
GJB2	1.51	7.92e-18	2.27e-15
RASGRP1	1.51	8.27e-15	1.9e-12
HMGN2P46	1.5	2.76e-05	0.00128
CSF2RB	1.49	1.38e-06	8.7e-05
MX1	1.47	3.29e-11	4.34e-09
TNFAIP8	1.47	1.21e-10	1.56e-08
KLHDC7B	1.47	0.000492	0.0145
PPAP2B	1.46	4.15e-14	8.87e-12
EPSTI1	1.45	4.3e-10	4.98e-08
CD40	1.43	9.85e-21	3.94e-18
IRAK3	1.43	2.86e-08	2.44e-06
IFIT1	1.43	1.54e-05	0.00076
CNGB1	1.43	0.000125	0.00451
SAA1	1.41	4.62e-22	2.34e-19
PSTPIP2	1.41	4.06e-10	4.74e-08
HCK	1.41	3.13e-07	2.24e-05
MSC	1.41	4.06e-06	0.00023
IL4I1	1.4	1.32e-19	4.88e-17
NFKBIZ	1.4	4.96e-15	1.16e-12
SAMD9L	1.4	1.12e-09	1.24e-07
CBR3	1.38	5.26e-08	4.34e-06
TNFRSF11B	1.37	1e-21	4.72e-19
ZC3H12A	1.37	7.22e-10	8.18e-08
CCL22	1.36	3.9e-05	0.00171
ALDH1A3	1.35	2.71e-22	1.47e-19
BIRC3	1.35	1.35e-13	2.54e-11
NAMPT	1.35	2.94e-12	4.69e-10
RIPK2	1.34	1.22e-06	7.82e-05
HCAR2	1.34	1.94e-05	0.000925
CTAGE15P	1.34	0.00055	0.0158
TLR2	1.31	2.03e-19	7.18e-17
SEMA7A	1.31	2.31e-10	2.83e-08
IRF1	1.31	2.54e-09	2.62e-07
XAF1	1.31	7.36e-09	6.81e-07
IL11	1.31	1.1e-07	8.48e-06
GBP3	1.3	4.58e-10	5.26e-08
RCSD1	1.29	1.31e-08	1.19e-06
MMP1	1.27	1.27e-09	1.38e-07
INHBA	1.27	8.33e-06	0.000438
BATF3	1.27	0.000242	0.00793
IL7R	1.26	1.11e-06	7.23e-05
BMP2	1.24	7.88e-11	1.02e-08
CCL5	1.24	1.83e-09	1.92e-07
PLEK	1.22	1.05e-05	0.000539
PRF1	1.22	9.72e-05	0.00365
IL15RA	1.21	3.1e-18	9.6e-16
NAV3	1.21	5.24e-09	5.01e-07
KYNU	1.21	9.94e-08	7.77e-06
FAM124A	1.21	5.59e-06	0.000307
CCRL2	1.21	5.76e-05	0.00239
LOC100506801	1.21	0.000734	0.02
PTGES	1.2	8.17e-19	2.82e-16
DDX58	1.2	2.85e-18	9e-16
TAP1	1.2	1.11e-13	2.16e-11
IKBKE	1.2	3.2e-11	4.26e-09
ELOVL7	1.2	6.1e-08	4.93e-06
BDKRB1	1.2	1.36e-05	0.000689
HILPDA	1.19	9.06e-08	7.16e-06
AQP9	1.18	6.58e-07	4.48e-05
STAT4	1.18	3.39e-05	0.00154
TRIM31	1.18	0.000122	0.00444
C21orf67	1.18	0.000236	0.00778
TREM1	1.16	0.00017	0.00591
ISG15	1.16	0.00193	0.0432
LOC100131496	1.15	3.45e-05	0.00156
SP6	1.15	9.57e-05	0.00361
IL32	1.14	5.53e-14	1.15e-11
CA8	1.14	6.19e-07	4.27e-05
C2CD4A	1.14	6.31e-05	0.00258
ZC3H12C	1.13	4.91e-12	7.46e-10
MYO1B	1.13	1.55e-09	1.66e-07
SGPP2	1.13	7.94e-08	6.35e-06
XDH	1.13	3.8e-06	0.000217
MARCH3	1.13	0.000409	0.0123
HERC5	1.11	4.14e-09	4.07e-07
NLRP3	1.11	0.0006	0.0168
SLC19A3	1.1	3.58e-06	0.000207
NINJ1	1.09	4.94e-18	1.5e-15
IFIT3	1.09	1.95e-09	2.04e-07
SLC39A14	1.09	1.1e-08	1.01e-06
CXCR7	1.09	2.59e-08	2.22e-06
LOC100505746	1.09	5.82e-05	0.00241
TNIP1	1.08	4.46e-14	9.4e-12
SLC11A2	1.08	2.14e-11	2.99e-09
IFIH1	1.08	1.5e-10	1.91e-08
HS3ST1	1.08	8.11e-07	5.42e-05
IL7	1.08	3.57e-05	0.0016
IFI6	1.08	0.000534	0.0155
ACSL4	1.07	1.4e-07	1.06e-05
SSTR2	1.07	0.000537	0.0155
TNFSF8	1.07	0.000725	0.0198
TNFSF15	1.06	4.82e-12	7.39e-10
LAMB3	1.06	2.13e-10	2.65e-08
IER3	1.06	7.77e-09	7.15e-07
MIR155HG	1.06	2.77e-06	0.000163
SERPINE1	1.06	0.000273	0.00882
LOC285629	1.06	0.00117	0.0295
ACTBL2	1.06	0.00215	0.0469
MMP10	1.05	1.39e-06	8.7e-05
SERPINA3	1.04	1.23e-06	7.84e-05
CHST2	1.04	3.38e-05	0.00154
DNER	1.04	0.000274	0.00882
TMEM132A	1.03	1.39e-09	1.5e-07
PRDM8	1.03	0.000508	0.0149
NFKB1	1.02	8.98e-08	7.14e-06
QPCT	1.02	1.15e-07	8.86e-06
VNN2	1.02	0.000445	0.0133
FAM129A	1.01	1.05e-13	2.07e-11
SAMSN1	1.01	4.87e-06	0.000271
NFKB2	1	9.92e-14	1.98e-11
GDA	1	2.56e-12	4.24e-10
