## Supplementary File 5 for "IL-17C is a driver of damaging inflammation during *Neisseria gonorrhoeae* infection of human Fallopian tube"

### Sheet: Sheet1
genes	log2FC	p-value	FDR
MT1H	2.93612	3.26419e-09	9.14852e-06
MT1G	2.64289	5.93776e-09	1.3125e-05
NOS2	2.55967	3.54754e-09	9.14852e-06
MT1M	2.48418	1.18112e-09	4.56887e-06
SERPINB7	2.47742	2.98295e-06	0.00242922
CSF2	2.38231	1.90858e-05	0.00777142
OLFM4	2.35406	1.00681e-06	0.00111274
CXCL6	2.28854	0.000306861	0.0499798
CYP24A1	2.21834	2.2928e-05	0.00886912
CXCL1	2.18974	0.000272452	0.0463258
SERPINB4	2.06539	1.14271e-09	4.56887e-06
LRRC55	1.94922	0.000125496	0.0271779
LOC731424	1.94062	3.88417e-05	0.0133555
CHI3L2	1.9217	9.29187e-08	0.000130703
CCL4L2	1.82257	6.45582e-05	0.0190607
CCL4L1	1.82254	6.46487e-05	0.0190607
SERPINB3	1.77431	7.26619e-09	1.40537e-05
CCL3	1.74128	2.74954e-07	0.000354531
SLC30A2	1.74054	1.40478e-06	0.00144907
CCL3L3	1.71549	4.48475e-06	0.00257009
MT1E	1.70506	1.69407e-08	2.91249e-05
SLC26A4	1.67815	2.53323e-06	0.00217942
SAA2	1.57274	0.000199788	0.0358478
MT1F	1.51036	2.18194e-08	3.37612e-05
TNFAIP6	1.49708	4.19678e-06	0.00250917
S100A7	1.46521	3.94898e-06	0.00250917
CSF3	1.45348	4.73811e-06	0.00261831
CCL2	1.43514	0.000203878	0.0358478
MT1X	1.42033	4.14711e-07	0.000493602
IFI6	1.40874	3.39915e-14	5.2595e-10
PTGS2	1.39817	0.000123051	0.0271779
CCL20	1.37865	0.000171189	0.0338737
UBD	1.37399	4.09869e-06	0.00250917
SAA1	1.35796	3.14545e-05	0.0111737
IL1B	1.35443	0.00014738	0.0304055
MMP3	1.2986	8.56871e-06	0.00427631
IL24	1.29643	5.32376e-06	0.0028405
NEURL3	1.25693	0.000177903	0.0344087
CLEC4E	1.24202	9.9935e-05	0.0234287
DNER	1.23135	1.04314e-05	0.00474721
HSD11B1	1.22957	4.20163e-06	0.00250917
IL1A	1.21752	2.17419e-05	0.00862596
KCTD14	1.20707	9.55535e-06	0.0044803
EEF1E1-MUTED	1.1176	0.000182956	0.0346999
VCAM1	1.07913	0.000245706	0.0427169
IDO1	1.07403	3.17741e-05	0.0111737
C21orf67	1.07187	6.60882e-05	0.0190607
RND1	1.01063	0.000185594	0.0346999
