## Supplementary File 4 for "IL-17C is a driver of damaging inflammation during *Neisseria gonorrhoeae* infection of human Fallopian tube"

### Sheet: chart_8F9A034EE6141652727081285
Category	Term	Count	%	PValue	Genes	List Total	Pop Hits	Pop Total	Fold Enrichment	Bonferroni	Benjamini	FDR
KEGG_PATHWAY	hsa04060:Cytokine-cytokine receptor interaction	53	23.5556	9.02631e-37	CXCL6, CSF3, CXCL9, CD40, IL1RN, IL20, TNFRSF6B, CSF1, CCL4L1, CCL4L2, IL24, CXCL1, CXCL3, TNF, CXCL2, CXCL5, CX3CL1, CCR7, IL10, IL11, IL15RA, IL19, IL1A, IL23A, IL1B, LTB, CCL3L3, EBI3, CSF2RB, TNFRSF11B, CCL8, CCL7, CCL5, CCL4, CCL3, CCL2, IL32, CCL22, TSLP, CCL20, TNFSF15, TNFRSF9, LIF, INHBA, CXCL10, BMP2, CXCL11, IL6, IL7, IL2RA, TNFSF8, IL7R, IL17C	159	295	8142	9.2	1.80526e-34	1.80526e-34	1.43518e-34
KEGG_PATHWAY	hsa04061:Viral protein interaction with cytokine and cytokine receptor	29	12.8889	1.47416e-25	CXCL6, CXCL9, IL20, CSF1, CCL4L1, CCL4L2, CCL3L3, IL24, CXCL1, CXCL3, TNF, CXCL2, CXCL5, CX3CL1, CCL8, CCL7, CCL5, CCL4, CCL3, CCL2, CCR7, IL10, CCL22, CCL20, IL19, CXCL10, CXCL11, IL6, IL2RA	159	100	8142	14.8502	2.94832e-23	1.47416e-23	1.17196e-23
KEGG_PATHWAY	hsa04668:TNF signaling pathway	27	12	1.76839e-21	CXCL6, CSF1, TNFAIP3, CXCL1, NOD2, CXCL3, PTGS2, TNF, CXCL2, CXCL5, CX3CL1, ICAM1, CCL5, CCL2, VCAM1, CCL20, MMP3, LIF, TRAF1, SELE, NFKB1, NFKBIA, CXCL10, IL6, IRF1, IL1B, BIRC3	159	112	8142	12.3447	3.53678e-19	1.17893e-19	9.37246e-20
KEGG_PATHWAY	hsa04621:NOD-like receptor signaling pathway	25	11.1111	7.75134e-14	TNFAIP3, CXCL1, NOD2, CXCL3, TNF, CXCL2, CCL5, NAMPT, CCL2, NLRP3, GBP1, IKBKE, GBP4, GBP3, GBP5, RIPK2, NFKB1, NFKBIA, IL6, OAS1, OAS2, OAS3, IL1B, DEFB4A, BIRC3	159	184	8142	6.95755	1.54987e-11	2.21467e-12	1.76066e-12
KEGG_PATHWAY	hsa04062:Chemokine signaling pathway	24	10.6667	1.67657e-12	CXCL6, CXCL9, CCL22, CCL4L1, CCL20, CCL3L3, CCL4L2, CXCL1, CXCL3, CXCL2, CXCL5, CX3CL1, NFKB1, NFKBIA, CXCL10, HCK, CXCL11, CCL8, CCL7, CCL5, CCL4, CCL3, CCL2, CCR7	159	192	8142	6.40094	3.3531e-10	4.19143e-11	3.33219e-11
KEGG_PATHWAY	hsa04657:IL-17 signaling pathway	23	10.2222	2.23324e-18	CXCL6, CSF3, MMP1, CCL20, MMP3, TNFAIP3, CXCL1, CXCL3, PTGS2, CXCL2, TNF, CXCL5, NFKB1, NFKBIA, CXCL10, IL6, CCL7, IL1B, CCL2, DEFB4A, S100A9, IKBKE, IL17C	159	94	8142	12.5295	4.46647e-16	1.11662e-16	8.87711e-17
KEGG_PATHWAY	hsa05323:Rheumatoid arthritis	22	9.77778	3.07079e-17	CXCL6, IL11, CSF1, MMP1, CCL20, CCL3L3, MMP3, CXCL1, CXCL3, CXCL2, TNF, CXCL5, ICAM1, IL1A, IL6, IL23A, IL1B, CCL5, CCL3, CCL2, LTB, TLR2	159	93	8142	12.1136	6.14159e-15	1.22832e-15	9.76513e-16
KEGG_PATHWAY	hsa04064:NF-kappa B signaling pathway	22	9.77778	3.51258e-16	CD40, VCAM1, BCL2A1, DDX58, CCL4L1, CCL4L2, TNFAIP3, CXCL1, TRAF1, CXCL3, PTGS2, CXCL2, TNF, NFKB1, NFKB2, ICAM1, NFKBIA, PLAU, IL1B, CCL4, LTB, BIRC3	159	104	8142	10.8324	6.66134e-14	1.17086e-14	9.30834e-15
KEGG_PATHWAY	hsa05417:Lipid and atherosclerosis	22	9.77778	8.12243e-10	CD40, VCAM1, MMP1, CCL3L3, MMP3, CXCL1, CXCL3, SOD2, SELE, CXCL2, TNF, NFKB1, ICAM1, NFKBIA, IL6, IL1B, CCL5, CCL3, CCL2, NLRP3, IKBKE, TLR2	159	215	8142	5.23984	1.62449e-07	1.47681e-08	1.17406e-08
KEGG_PATHWAY	hsa05171:Coronavirus disease - COVID-19	22	9.77778	3.27398e-09	CSF3, DDX58, MMP1, MX2, MX1, MMP3, ISG15, TNF, NFKB1, IFIH1, NFKBIA, CXCL10, IL6, OAS1, OAS2, IL1B, OAS3, CCL2, NLRP3, IKBKE, CFB, TLR2	159	232	8142	4.85589	6.54795e-07	5.03689e-08	4.00432e-08
KEGG_PATHWAY	hsa05164:Influenza A	20	8.88889	6.21243e-10	RSAD2, DDX58, MX2, MX1, TNF, NFKB1, ICAM1, IFIH1, NFKBIA, IL1A, CXCL10, IL6, OAS1, OAS2, IL1B, OAS3, CCL5, CCL2, NLRP3, IKBKE	159	171	8142	5.98919	1.24249e-07	1.24249e-08	9.87777e-09
KEGG_PATHWAY	hsa05200:Pathways in cancer	20	8.88889	0.00691727	IL15RA, LAMB3, NOS2, MMP1, CSF2RB, TRAF1, PTGS2, RASGRP1, NFKB1, NFKB2, NFKBIA, BMP2, IL6, IL23A, IL7, IL2RA, STAT4, BDKRB1, IL7R, BIRC3	159	531	8142	1.92872	0.750491	0.0354732	0.0282012
KEGG_PATHWAY	hsa04620:Toll-like receptor signaling pathway	17	7.55556	1.14971e-10	CXCL9, CD40, CCL4L1, CCL3L3, CCL4L2, TNF, NFKB1, NFKBIA, CXCL10, CXCL11, IL6, IL1B, CCL5, CCL4, CCL3, IKBKE, TLR2	159	104	8142	8.37046	2.29943e-08	2.55492e-09	2.03116e-09
KEGG_PATHWAY	hsa05162:Measles	17	7.55556	9.14488e-09	DDX58, MX2, MX1, TNFAIP3, NFKB1, IFIH1, NFKBIA, IL1A, IL6, OAS1, OAS2, IL1B, IL2RA, OAS3, IKBKE, SLAMF1, TLR2	159	139	8142	6.26279	1.82898e-06	1.30641e-07	1.0386e-07
KEGG_PATHWAY	hsa05169:Epstein-Barr virus infection	17	7.55556	1.68373e-06	CD40, DDX58, TAP1, TNFAIP3, ISG15, TNF, NFKB1, NFKB2, ICAM1, NFKBIA, CXCL10, IL6, OAS1, OAS2, OAS3, IKBKE, TLR2	159	202	8142	4.30955	0.00033669	1.46412e-05	1.16397e-05
KEGG_PATHWAY	hsa04630:JAK-STAT signaling pathway	16	7.11111	4.98086e-07	IL10, IL11, IL15RA, CSF3, IL20, TSLP, IL24, LIF, IL19, CSF2RB, IL6, IL23A, IL7, IL2RA, STAT4, IL7R	159	162	8142	5.05754	9.96123e-05	5.24301e-06	4.16819e-06
KEGG_PATHWAY	hsa05163:Human cytomegalovirus infection	15	6.66667	0.000113991	CCL4L1, CCL3L3, CCL4L2, TAP1, PTGS2, TNF, CX3CL1, NFKB1, NFKBIA, IL6, IL1B, CCL5, CCL4, CCL3, CCL2	159	225	8142	3.41384	0.0225416	0.000844381	0.000671283
KEGG_PATHWAY	hsa04625:C-type lectin receptor signaling pathway	14	6.22222	8.98912e-08	IL10, CCL22, PTGS2, TNF, NFKB1, NFKB2, NFKBIA, IL6, IL23A, IL1B, IRF1, NLRP3, CLEC4E, IKBKE	159	104	8142	6.89332	1.79781e-05	1.19855e-06	9.52847e-07
KEGG_PATHWAY	hsa05146:Amoebiasis	13	5.77778	5.62042e-07	IL10, SERPINB3, SERPINB4, LAMB3, NOS2, CXCL1, CXCL3, CXCL2, TNF, NFKB1, IL6, IL1B, TLR2	159	102	8142	6.52645	0.000112402	5.35279e-06	4.25546e-06
KEGG_PATHWAY	hsa05142:Chagas disease	13	5.77778	5.62042e-07	IL10, NOS2, CCL3L3, SERPINE1, TNF, NFKB1, NFKBIA, IL6, IL1B, CCL5, CCL3, CCL2, TLR2	159	102	8142	6.52645	0.000112402	5.35279e-06	4.25546e-06
KEGG_PATHWAY	hsa05160:Hepatitis C	13	5.77778	5.05103e-05	RSAD2, DDX58, MX2, MX1, IFIT1, TNF, NFKB1, NFKBIA, CXCL10, OAS1, OAS2, OAS3, IKBKE	159	157	8142	4.24012	0.0100515	0.000404082	0.000321245
KEGG_PATHWAY	hsa05152:Tuberculosis	13	5.77778	0.000187686	IL10, NOS2, RIPK2, NOD2, TNF, NFKB1, IL1A, IL6, IRAK2, IL23A, IL1B, CLEC4E, TLR2	159	180	8142	3.69832	0.0368448	0.00125124	0.000994735
KEGG_PATHWAY	hsa05144:Malaria	12	5.33333	2.01749e-09	IL10, CSF3, IL6, CD40, VCAM1, IL1B, CCL2, HBA1, SELE, TNF, ICAM1, TLR2	159	50	8142	12.2898	4.03498e-07	3.36248e-08	2.67317e-08
KEGG_PATHWAY	hsa05133:Pertussis	12	5.33333	2.00376e-07	IL10, IL1A, CXCL6, IL6, NOS2, IL23A, IL1B, IRF1, NLRP3, TNF, NFKB1, CXCL5	159	76	8142	8.0854	4.00743e-05	2.5047e-06	1.99123e-06
KEGG_PATHWAY	hsa04623:Cytosolic DNA-sensing pathway	11	4.88889	3.00812e-07	NFKBIA, CXCL10, IL6, CCL4L1, DDX58, CCL5, IL1B, CCL4L2, CCL4, IKBKE, NFKB1	159	63	8142	8.941	6.01605e-05	3.53896e-06	2.81347e-06
KEGG_PATHWAY	hsa05202:Transcriptional misregulation in cancer	11	4.88889	0.0042563	ETV7, IL6, CD40, BCL2A1, PLAU, MMP3, NFKBIZ, GZMB, TRAF1, NFKB1, BIRC3	159	193	8142	2.91856	0.573898	0.025037	0.0199045
KEGG_PATHWAY	hsa05134:Legionellosis	10	4.44444	1.26039e-06	NFKBIA, IL6, IL1B, CXCL1, CXCL3, TNF, CXCL2, NFKB1, NFKB2, TLR2	159	57	8142	8.98378	0.000252047	1.14581e-05	9.10919e-06
KEGG_PATHWAY	hsa05321:Inflammatory bowel disease	10	4.44444	3.92267e-06	IL10, IL1A, IL6, IL23A, IL1B, STAT4, NOD2, TNF, NFKB1, TLR2	159	65	8142	7.87808	0.000784227	3.26889e-05	2.59877e-05
KEGG_PATHWAY	hsa04640:Hematopoietic cell lineage	10	4.44444	0.000121083	IL1A, IL11, CSF3, IL6, CSF1, IL7, IL1B, IL2RA, IL7R, TNF	159	99	8142	5.17248	0.0239272	0.000864879	0.000687579
KEGG_PATHWAY	hsa04933:AGE-RAGE signaling pathway in diabetic complications	10	4.44444	0.000130881	IL1A, IL6, VCAM1, IL1B, SERPINE1, CCL2, SELE, TNF, NFKB1, ICAM1	159	100	8142	5.12075	0.0258382	0.000902625	0.000717587
KEGG_PATHWAY	hsa05167:Kaposi sarcoma-associated herpesvirus infection	10	4.44444	0.0130903	NFKBIA, HCK, IL6, CXCL1, CXCL3, PTGS2, CXCL2, IKBKE, NFKB1, ICAM1	159	194	8142	2.63956	0.928306	0.058179	0.0462523
KEGG_PATHWAY	hsa05143:African trypanosomiasis	9	4	4.03192e-07	IL10, IL6, VCAM1, IL1B, HBA1, SELE, TNF, IDO1, ICAM1	159	37	8142	12.4559	8.06352e-05	4.47991e-06	3.56153e-06
KEGG_PATHWAY	hsa05140:Leishmaniasis	9	4	0.000113874	IL10, NFKBIA, IL1A, NOS2, IL1B, PTGS2, TNF, NFKB1, TLR2	159	77	8142	5.9853	0.0225186	0.000844381	0.000671283
KEGG_PATHWAY	hsa05145:Toxoplasmosis	9	4	0.00145231	IL10, NFKBIA, CD40, LAMB3, NOS2, TNF, NFKB1, TLR2, BIRC3	159	112	8142	4.11489	0.25224	0.00880187	0.00699749
KEGG_PATHWAY	hsa04210:Apoptosis	9	4	0.00486584	NFKBIA, BCL2A1, PRF1, GZMB, CSF2RB, TRAF1, TNF, NFKB1, BIRC3	159	136	8142	3.38873	0.623013	0.0278048	0.0221048
KEGG_PATHWAY	hsa05418:Fluid shear stress and atherosclerosis	9	4	0.00554427	IL1A, VCAM1, SDC4, IL1B, CCL2, SELE, TNF, NFKB1, ICAM1	159	139	8142	3.3156	0.67108	0.0308015	0.0244872
KEGG_PATHWAY	hsa04936:Alcoholic liver disease	9	4	0.00629274	NFKBIA, IL6, IL1B, CXCL1, CXCL3, TNF, CXCL2, IKBKE, NFKB1	159	142	8142	3.24555	0.717061	0.0331197	0.0263301
KEGG_PATHWAY	hsa05161:Hepatitis B	9	4	0.0134024	IFIH1, NFKBIA, IL6, DDX58, STAT4, TNF, IKBKE, NFKB1, TLR2	159	162	8142	2.84486	0.932701	0.0582713	0.0463257
KEGG_PATHWAY	hsa04622:RIG-I-like receptor signaling pathway	8	3.55556	0.000390111	IFIH1, NFKBIA, CXCL10, DDX58, ISG15, TNF, IKBKE, NFKB1	159	70	8142	5.85229	0.0750701	0.00251684	0.00200089
KEGG_PATHWAY	hsa04380:Osteoclast differentiation	8	3.55556	0.0121085	NFKBIA, IL1A, CSF1, IL1B, TNFRSF11B, TNF, NFKB1, NFKB2	159	128	8142	3.20047	0.912532	0.0550386	0.0437557
KEGG_PATHWAY	hsa05135:Yersinia infection	8	3.55556	0.0170702	IL10, NFKBIA, IL6, IL1B, NLRP3, CCL2, TNF, NFKB1	159	137	8142	2.99022	0.968048	0.0726391	0.0577481
KEGG_PATHWAY	hsa05235:PD-L1 expression and PD-1 checkpoint pathway in cancer	7	3.11111	0.00750579	NFKBIA, BATF2, CD274, BATF3, RASGRP1, NFKB1, TLR2	159	89	8142	4.02756	0.778386	0.0375289	0.0298355
KEGG_PATHWAY	hsa05222:Small cell lung cancer	7	3.11111	0.00878512	NFKBIA, LAMB3, NOS2, TRAF1, PTGS2, NFKB1, BIRC3	159	92	8142	3.89623	0.828777	0.0428543	0.0340691
KEGG_PATHWAY	hsa04659:Th17 cell differentiation	7	3.11111	0.0183392	NFKBIA, IL6, IL23A, IL1B, IL2RA, EBI3, NFKB1	159	108	8142	3.31901	0.975323	0.0764135	0.0607487
KEGG_PATHWAY	hsa05332:Graft-versus-host disease	6	2.66667	0.00123054	IL1A, IL6, IL1B, PRF1, GZMB, TNF	159	42	8142	7.31536	0.21828	0.00769086	0.00611423
KEGG_PATHWAY	hsa05120:Epithelial cell signaling in Helicobacter pylori infection	6	2.66667	0.011351	NFKBIA, CCL5, CXCL1, CXCL3, CXCL2, NFKB1	159	70	8142	4.38922	0.898042	0.0527955	0.0419724
KEGG_PATHWAY	hsa05330:Allograft rejection	5	2.22222	0.0060314	IL10, CD40, PRF1, GZMB, TNF	159	38	8142	6.73784	0.701783	0.0326022	0.0259187
KEGG_PATHWAY	hsa04940:Type I diabetes mellitus	5	2.22222	0.00935833	IL1A, IL1B, PRF1, GZMB, TNF	159	43	8142	5.95437	0.847483	0.0445635	0.035428
KEGG_PATHWAY	hsa01523:Antifolate resistance	4	1.77778	0.0198366	IL6, IL1B, TNF, NFKB1	159	30	8142	6.82767	0.981816	0.0809656	0.0643677
KEGG_PATHWAY	hsa04216:Ferroptosis	4	1.77778	0.0446703	SLC11A2, SLC39A8, ACSL4, SLC39A14	159	41	8142	4.99586	0.999893	0.178681	0.142051
